# Genomic analysis provides novel insights into diversification and taxonomy of *Allorhizobium vitis* (i.e. *Agrobacterium vitis*)

**DOI:** 10.1101/2020.12.19.423612

**Authors:** Nemanja Kuzmanović, Enrico Biondi, Jörg Overmann, Joanna Puławska, Susanne Verbarg, Kornelia Smalla, Florent Lassalle

## Abstract

**Background:** *Allorhizobium vitis* (formerly named *Agrobacterium vitis* or *Agrobacterium* biovar 3) is the primary causative agent of crown gall disease of grapevine worldwide. We obtained and analyzed whole-genome sequences of diverse *All. vitis* strains to get insights into their diversification and taxonomy.

**Results:** Pairwise genome comparisons and phylogenomic analysis of various *All. vitis* strains clearly indicated that *All. vitis* is not a single species, but represents a species complex composed of several genomic species. Thus, we emended the description of *All. vitis*, which now refers to a restricted group of strains within the *All. vitis* species complex (i.e. *All. vitis sensu stricto*) and proposed a description of a novel species, *All. ampelinum* sp. nov. The type strain of *All. vitis sensu stricto* remains the current type strain of *All. vitis*, K309^T^. The type strain of *All. ampelinum* sp. nov. is S4^T^. We also identified sets of gene clusters specific to the *All. vitis* species complex, *All. vitis sensu stricto* and *All. ampelinum*, respectively, for which we predicted the biological function and infer the role in ecological diversification of these clades, including some we could experimentally validate. *All. vitis* species complex-specific genes confer tolerance to different stresses, including exposure to aromatic compounds. Similarly, *All. vitis sensu stricto*-specific genes confer the ability to degrade 4-hydroxyphenylacetate and a putative compound related to gentisic acid. *All. ampelinum*-specific genes have putative functions related to polyamine metabolism and nickel assimilation. Congruently with the genome-based classification, *All. vitis sensu stricto* and *All. ampelinum* were clearly delineated by MALDI-TOF MS analysis. Moreover, our genome-based analysis indicated that *Allorhizobium* is clearly separated from other genera of the family *Rhizobiaceae*.

**Conclusions:** Comparative genomics and phylogenomic analysis provided novel insights into the diversification and taxonomy of *Allorhizobium vitis* species complex, supporting our redefinition of *All. vitis sensu stricto* and description of *All. ampelinum*. Our pan-genome analyses suggest that these species have differentiated ecologies, each relying on specialized nutrient consumption or toxic compound degradation to adapt to their respective niche.
