## Supplementary material for "Genomic analysis provides novel insights into diversification and taxonomy of *Allorhizobium vitis* (i.e. *Agrobacterium vitis*)": Table S1

### Sheet: Table S1a
Table S1 List of additional strains and GenBank/EMBL/DDBJ accession numbers for their nucleotide sequences used in this study. a) List of 55 reference Rhizobiaceae strains and GenBank/EMBL/DDBJ accession numbers for their nucleotide sequences used in this study.
No.	Strain	Accession Number
1	Allorhizobium oryziradicis N19T	MKIM00000000.1
2	Allorhizobium taibaishanense 14971T	MKIN00000000.1
3	Allorhizobium terrae CC-HIH110T	SSOA00000000.1
4	Allorhizobium undicola ORS 992T	JHXQ00000000.1
5	"Agrobacterium fabrum" C58	AE007869.2-AE007872.2
6	Agrobacterium larrymoorei AF3.10T	JADW00000000.1
7	Agrobacterium radiobacter B6T	FCNL00000000.1
8	Agrobacterium radiobacter CFBP 5522T	LMVJ00000000.1
9	Agrobacterium rosae NCPPB 1650T	NXEJ00000000.1
10	Agrobacterium rubi TR3T	BBJU00000000.1
11	Ciceribacter lividus DSM 25528T	QPIX00000000.1
12	"Ciceribacter ferrooxidans" F8825T	SDVB00000000.1
13	Ensifer adhaerens Casida AT	CP015880.1; CP015881.1; CP015882.1
14	Ensifer fredii HH103	HE616890.1-HE616893.1; HE616899.1
15	Ensifer meliloti 1021	AL591688.1; AE006469.1; AL591985.1
16	Ensifer sojae CCBAU 05684T	AJQT00000000.1
17	Gellertiella hungarica DSM 29853T	Ga0373349 (IMG)
18	Mesorhizobium ciceri WSM1271T	CP002447.1; CP002448.1
19	Mesorhizobium huakuii 7653R	CP006581.1-CP006583.1
20	Mesorhizobium loti DSM 2626T	QGGH00000000.1
21	Neorhizobium alkalisoli DSM 21826T	PVBN00000000.1
22	Neorhizobium galegae HAMBI 540T	HG938353.1; HG938354.1
23	Neorhizobium huautlense DSM 21817T	PVBM00000000.1
24	Neorhizobium sp. NCHU2750	CP030827.1-CP030833.1
25	Pararhizobium antarcticum NAQVI 59T	LSRP00000000.1
26	Pararhizobium giardinii H152T	ARBG00000000.1
27	Pararhizobium polonicum F5.1T	LGLV00000000.1
28	Pseudorhizobium banfieldii NT-26T	FO082820.1-FO082822.1
29	Pseudorhizobium flavum YW14T	MUXO00000000.1
30	Pseudorhizobium marinum MGL06T	JMQK00000000.1
31	Pseudorhizobium pelagicum R1-200B4T	JOKI00000000.1
32	Rhizobium aggregatum LMG 23059T	NR
33	"Agrobacterium albertimagni" AOL15T	ALJF00000000.1
34	Rhizobium etli CFN 42T	CP000133.1-CP000138.1; U80928.5
35	Rhizobium freirei PRF 81T	AQHN00000000.1
36	Rhizobium gallicum R602T	CP006877.1-CP006880.1
37	Rhizobium grahamii CCGE 502T	AEYE00000000.2
38	Rhizobium ipomoeae shin9-1T	STGV00000000.1
39	Rhizobium leguminosarum USDA 2370T	MRDL00000000.1
40	Rhizobium oryzae CGMCC 1.7048T	FOAM00000000.1
41	Rhizobium rhizogenes ATCC 11325T	BAYX00000000.1
42	Rhizobium rhizogenes K84	CP000628.1-CP000632.1
43	Rhizobium rhizosphaerae MH17T	MKIO00000000.1
44	Rhizobium rosettiformans W3T	STGU00000000.1
45	Rhizobium selenitireducens ATCC BAA-1503T	JAEG00000000.1
46	Rhizobium sp. AG855	RAQG00000000.1
47	Rhizobium sp. MSSRF QS100	VFPK00000000.1
48	Rhizobium tropici CIAT 899T	CP004015.1-CP004018.1
49	Rhizobium tubonense CCBAU 85046T	PCDP00000000.1
50	Rhizobium tumorigenes 1078T	PCDQ00000000.1
51	Rhizobium wuzhouense W44T	QJRY00000000.1
52	Shinella granuli DSM 18401T	SLVX00000000.1
53	Shinella sp. DD12	AYLZ00000000.2
54	Shinella sp. WS1-2	QWBU00000000.1
55	Shinella zoogloeoides PQ7	QNUJ00000000.1
NR, not released

### Sheet: Table S1b
Table S1 List of additional strains and GenBank/EMBL/DDBJ accession numbers for their nucleotide sequences used in this study. b) List of additional 34 All. vitis species complex strains and GenBank/EMBL/DDBJ accession numbers for their nucleotide sequences used in this study. Although available in the public nucleotide sequence databases, these genome sequences have not yet been presented in pee…
No.	Strain	Accession Number	Size (Mb)	GC Content (%)
1	Allorhizobium vitis AB3	MAVS00000000.1	6.142705	57.57
2	Allorhizobium vitis AB4	MBEV00000000.1	5.756464	57.61
3	Allorhizobium vitis AT6	MBEX00000000.1	6.124371	57.59
4	Allorhizobium vitis CG47	WPID00000000.1	5.915590	57.62
5	Allorhizobium vitis CG49	WPIC00000000.1	5.956702	57.61
6	Allorhizobium vitis CG56	WPIB00000000.1	5.737827	57.54
7	Allorhizobium vitis CG78	WPIA00000000.1	5.977765	57.58
8	Allorhizobium vitis CG81	WPHZ00000000.1	6.505015	57.55
9	Allorhizobium vitis CG 98	WPHY00000000.1	6.16381	57.61
10	Allorhizobium vitis CG102	WPHX00000000.1	5.676856	57.55
11	Allorhizobium vitis CG108	WPHW00000000.1	5.838959	57.55
12	Allorhizobium vitis CG118	WPHV00000000.1	5.839406	57.55
13	Allorhizobium vitis CG415	WPHU00000000.1	5.948523	57.47
14	Allorhizobium vitis CG474	WPHT00000000.1	5.355554	57.68
15	Allorhizobium vitis CG475	WPHS00000000.1	5.770461	57.53
16	Allorhizobium vitis CG516	WPHR00000000.1	6.067794	57.58
17	Allorhizobium vitis CG957	WPHP00000000.1	5.911589	57.88
18	Allorhizobium vitis CG964	WPHO00000000.1	5.535446	57.57
19	Allorhizobium vitis CG967	WPHN00000000.1	6.234920	57.61
20	Allorhizobium vitis CG988	WPHQ00000000.1	6.070662	57.54
21	Allorhizobium vitis CG989	WPHM00000000.1	6.037473	57.59
22	Allorhizobium vitis CG1000	WPHL00000000.1	5.771392	57.52
23	Allorhizobium vitis CG1013	WPHK00000000.1	5.281073	57.66
24	Allorhizobium vitis CG1103	WPHJ00000000.1	5.969612	57.59
25	Allorhizobium vitis CG1118	WPHI00000000.1	6.081244	57.66
26	Allorhizobium vitis ICMP 10754	QUSG00000000.1	5.951489	57.57
27	Allorhizobium vitis Ni1	MBEY00000000.1	5.831548	57.63
28	Allorhizobium vitis NW221	MBEZ00000000.1	5.792145	57.65
29	Allorhizobium vitis RF2/1	MBFA00000000.1	6.003365	57.54
30	Allorhizobium vitis Rr4	MBFB00000000.1	5.953074	57.61
31	Allorhizobium vitis SBV 10752	QRFD00000000.1	5.726027	57.54
32	Allorhizobium vitis SF93	MBFC00000000.1	6.257911	57.54
33	Allorhizobium vitis Sz1	WPHH00000000.1	5.968559	57.59
34	Allorhizobium vitis T1/7	MBFE00000000.1	6.408724	57.55
