## Supplementary material for "Genomic analysis provides novel insights into diversification and taxonomy of *Allorhizobium vitis* (i.e. *Agrobacterium vitis*)": Table S2

### Sheet: ANIb
Table S2 Pairwise OGRI comparisons amongst 14 Allorhizobium vitis species complex strain genomes towards species delimitation. a) ANIb comparisons.
	IPV-BO_6186	IPV-BO_7105	KFB_239	K309T	KFB_253	Av2	IPV-BO_1861-5	IPV-BO_5159	KFB_243	S4T	KFB_250	KFB_254	V80/94	KFB_264
IPV-BO_6186	100	97.0457	97.0173	95.7346	95.7243	93.0947	92.2872	92.3179	92.333	92.1582	92.8948	92.883	92.2524	92.6554
IPV-BO_7105	97.1188	100	97.2584	95.8466	95.8051	92.9568	92.2955	92.3846	92.391	92.2303	92.9696	92.9267	92.2497	92.6807
KFB_239	96.9893	97.0915	100	95.5564	95.468	92.74	92.264	92.1746	92.2332	92.2285	92.7275	92.7504	92.1852	92.6053
K309T	95.6958	95.6813	95.5565	100	99.8069	93.2319	92.3771	92.2862	92.4549	92.2841	92.6319	92.6099	92.3137	92.6434
KFB_253	95.7326	95.7319	95.5503	99.8977	100	93.3223	92.3978	92.3226	92.5056	92.2594	92.7429	92.7032	92.396	92.7194
Av2	92.9362	92.7955	92.6558	93.1241	93.1335	100	92.7711	92.8591	92.9648	92.6656	93.3231	93.2455	92.7128	93.1513
IPV-BO_1861-5	92.3031	92.266	92.2468	92.3461	92.319	92.9108	100	96.8528	97.1167	96.9212	96.6742	96.2539	96.9576	96.4931
IPV-BO_5159	92.0525	92.036	91.9139	92.1486	92.054	92.6946	96.4999	100	98.5942	98.5423	96.6966	96.246	96.6257	96.2598
KFB_243	92.0733	92.0465	91.9981	92.2634	92.196	92.8318	96.8119	98.6578	100	98.442	96.78	96.1319	96.8085	96.4404
S4T	92.1732	92.168	92.1932	92.2467	92.1132	92.7362	96.7038	98.7973	98.6025	100	96.6785	96.338	96.7808	96.4781
KFB_250	92.6397	92.6183	92.4937	92.4295	92.4598	93.1984	96.3547	96.7382	96.7886	96.4679	100	96.9194	96.6785	96.7727
KFB_254	92.7882	92.7745	92.6706	92.5661	92.5936	93.3204	96.1531	96.5131	96.3728	96.3377	97.1716	100	99.309	96.9661
V80/94	92.2903	92.2517	92.1976	92.2875	92.2854	92.8682	96.8836	96.8676	97.0903	96.8738	96.9574	99.3619	100	96.8319
KFB_264	92.6505	92.6348	92.5825	92.6146	92.6122	93.2939	96.4575	96.493	96.6645	96.5628	96.9769	96.987	96.8352	100
The proposed threshold for species delineation ranges between 95–96% for ANI (Richter and Rossello-Mora, 2009).
Values above 95 % are highlighted in red. Values below 95 % are highlighted in blue.
Richter, M. & Rossello-Mora, R. Shifting the genomic gold standard for the prokaryotic species definition. Proc. Natl. Acad. Sci. USA
106, 19126–19131, https://doi.org/10.1073/pnas.0906412106 (2009).

### Sheet: ANIm
Table S2 Pairwise OGRI comparisons amongst 14 Allorhizobium vitis species complex strain genomes towards species delimitation. b) ANIm comparisons.
	IPV-BO_6186	IPV-BO_7105	KFB_239	K309T	KFB_253	Av2	IPV-BO_1861-5	IPV-BO_5159	KFB_243	S4T	KFB_250	KFB_254	V80/94	KFB_264
IPV-BO_6186	100	97.1809	97.1492	96.0134	96.0094	93.3676	92.8239	92.8074	92.8237	92.7419	93.1706	93.1879	92.7881	93.034
IPV-BO_7105	97.1809	100	97.3984	96.0691	96.0943	93.3191	92.8418	92.8473	92.8499	92.808	93.2321	93.2119	92.7954	93.0589
KFB_239	97.1492	97.3984	100	96.0481	96.0572	93.2803	92.7855	92.7756	92.8023	92.7981	93.1575	93.142	92.7382	93.0362
K309T	96.0134	96.0691	96.0481	100	99.9476	93.5318	92.84	92.8307	92.9227	92.8091	93.0292	93.0037	92.8074	93.0531
KFB_253	96.0094	96.0943	96.0572	99.9476	100	93.5435	92.85	92.8611	92.9295	92.7907	93.0653	93.0483	92.8253	93.0639
Av2	93.3676	93.3191	93.2803	93.5318	93.5435	100	93.3132	93.3078	93.3908	93.264	93.5983	93.5798	93.2718	93.5752
IPV-BO_1861-5	92.8239	92.8418	92.7855	92.84	92.85	93.3132	100	96.9939	97.1727	97.0224	96.9067	96.6426	97.0204	96.7632
IPV-BO_5159	92.8074	92.8473	92.7756	92.8307	92.8611	93.3078	96.9939	100	99.0287	98.9389	97.0295	96.7635	96.9841	96.8259
KFB_243	92.8237	92.8499	92.8023	92.9227	92.9295	93.3908	97.1727	99.0287	100	98.8277	97.1773	96.7674	97.1622	96.8783
S4T	92.7419	92.808	92.7981	92.8091	92.7907	93.264	97.0224	98.9389	98.8277	100	96.9922	96.8146	97.0208	96.8572
KFB_250	93.1706	93.2321	93.1575	93.0292	93.0653	93.5983	96.9067	97.0295	97.1773	96.9922	100	97.2043	97.1129	97.1375
KFB_254	93.1879	93.2119	93.142	93.0037	93.0483	93.5798	96.6426	96.7635	96.7674	96.8146	97.2043	100	99.7	97.2179
V80/94	92.7881	92.7954	92.7382	92.8074	92.8253	93.2718	97.0204	96.9841	97.1622	97.0208	97.1129	99.7	100	97.0844
KFB_264	93.034	93.0589	93.0362	93.0531	93.0639	93.5752	96.7632	96.8259	96.8783	96.8572	97.1375	97.2179	97.0844	100
The proposed threshold for species delineation ranges between 95–96% for ANI (Richter and Rossello-Mora, 2009).
Values above 95 % are highlighted in red. Values below 95 % are highlighted in blue.
Richter, M. & Rossello-Mora, R. Shifting the genomic gold standard for the prokaryotic species definition. Proc. Natl. Acad. Sci. USA
106, 19126–19131, https://doi.org/10.1073/pnas.0906412106 (2009).

### Sheet: orthoANI
Table S2 Pairwise OGRI comparisons amongst 14 Allorhizobium vitis species complex strain genomes towards species delimitation. c) orthoANI comparisons.
	IPV-BO_6186	IPV-BO_7105	KFB_239	K309T	KFB_253	Av2	IPV-BO_1861-5	IPV-BO_5159	KFB_243	S4T	KFB_250	KFB_254	V80/94	KFB_264
IPV-BO_6186	100	97.0854	97.1088	95.7616	95.8612	93.0579	92.3078	92.4142	92.3604	92.2209	92.7654	92.9186	92.3253	92.6439
IPV-BO_7105	97.0854	100	97.3311	95.893	95.9496	92.9762	92.3894	92.362	92.3561	92.433	92.9274	92.954	92.4437	92.8514
KFB_239	97.1088	97.3311	100	95.7441	95.635	92.8847	92.3676	92.3118	92.3051	92.2843	92.7074	92.8636	92.2487	92.6636
K309T	95.7616	95.893	95.7441	100	99.9287	93.3149	92.3699	92.353	92.4078	92.4267	92.6514	92.6576	92.2975	92.7338
KFB_253	95.8612	95.9496	95.635	99.9287	100	93.2855	92.293	92.2833	92.4902	92.2191	92.6822	92.6485	92.3607	92.7324
Av2	93.0579	92.9762	92.8847	93.3149	93.2855	100	92.9169	92.8943	93.0035	92.8829	93.3373	93.351	92.8896	93.3839
IPV-BO_1861-5	92.3078	92.3894	92.3676	92.3699	92.293	92.9169	100	96.861	97.0914	96.9763	96.5617	96.3626	96.9416	96.4933
IPV-BO_5159	92.4142	92.362	92.3118	92.353	92.2833	92.8943	96.861	100	98.8886	98.8783	96.768	96.5669	96.8719	96.4971
KFB_243	92.3604	92.3561	92.3051	92.4078	92.4902	93.0035	97.0914	98.8886	100	98.7839	97.0105	96.5294	97.1134	96.7646
S4T	92.2209	92.433	92.2843	92.4267	92.2191	92.8829	96.9763	98.8783	98.7839	100	96.8005	96.5922	96.9694	96.6725
KFB_250	92.7654	92.9274	92.7074	92.6514	92.6822	93.3373	96.5617	96.768	97.0105	96.8005	100	97.2436	97.0314	96.9858
KFB_254	92.9186	92.954	92.8636	92.6576	92.6485	93.351	96.3626	96.5669	96.5294	96.5922	97.2436	100	99.5061	97.0778
V80/94	92.3253	92.4437	92.2487	92.2975	92.3607	92.8896	96.9416	96.8719	97.1134	96.9694	97.0314	99.5061	100	96.9252
KFB_264	92.6439	92.8514	92.6636	92.7338	92.7324	93.3839	96.4933	96.4971	96.7646	96.6725	96.9858	97.0778	96.9252	100
The proposed threshold for species delineation ranges between 95–96% for ANI (Richter and Rossello-Mora, 2009).
Values above 95 % are highlighted in red. Values below 95 % are highlighted in blue.
Richter, M. & Rossello-Mora, R. Shifting the genomic gold standard for the prokaryotic species definition. Proc. Natl. Acad. Sci. USA
106, 19126–19131, https://doi.org/10.1073/pnas.0906412106 (2009).

### Sheet: fastANI
Table S2 Pairwise OGRI comparisons amongst 14 Allorhizobium vitis species complex strain genomes towards species delimitation. d) fastANI comparisons.
	IPV-BO_6186	IPV-BO_7105	KFB_239	K309T	KFB_253	Av2	IPV-BO_1861-5	IPV-BO_5159	KFB_243	S4T	KFB_250	KFB_254	V80/94	KFB_264
IPV-BO_6186	100	97.4641	97.3661	96.2255	96.1842	93.5846	93.0503	92.9572	93.0134	92.8491	93.4249	93.4135	92.9985	93.2872
IPV-BO_7105	97.4641	100	97.5543	96.2198	96.2534	93.4851	93.0666	92.9647	93.0288	92.946	93.4349	93.4357	93.0397	93.3315
KFB_239	97.3661	97.5543	100	96.1073	96.0837	93.3562	92.938	92.8459	92.9707	92.909	93.3082	93.3212	92.9005	93.281
K309T	96.2255	96.2198	96.1073	100	99.8896	93.6993	93.015	92.9449	93.034	92.962	93.2531	93.2057	92.9714	93.2654
KFB_253	96.1842	96.2534	96.0837	99.8896	100	93.6899	93.0306	92.8658	92.995	92.8114	93.2286	93.2242	92.9898	93.2682
Av2	93.5846	93.4851	93.3562	93.6993	93.6899	100	93.6138	93.3991	93.5853	93.3282	93.8208	93.8325	93.4873	93.8399
IPV-BO_1861-5	93.0503	93.0666	92.938	93.015	93.0306	93.6138	100	97.122	97.222	97.1341	96.9974	96.6637	97.1865	96.8467
IPV-BO_5159	92.9572	92.9647	92.8459	92.9449	92.8658	93.3991	97.122	100	98.9181	98.8928	97.1237	96.7771	97.1087	96.7914
KFB_243	93.0134	93.0288	92.9707	93.034	92.995	93.5853	97.222	98.9181	100	98.8004	97.247	96.7883	97.281	96.9705
S4T	92.8491	92.946	92.909	92.962	92.8114	93.3282	97.1341	98.8928	98.8004	100	97.0607	96.7839	97.1672	96.8512
KFB_250	93.4249	93.4349	93.3082	93.2531	93.2286	93.8208	96.9974	97.1237	97.247	97.0607	100	97.3393	97.2019	97.2866
KFB_254	93.4135	93.4357	93.3212	93.2057	93.2242	93.8325	96.6637	96.7771	96.7883	96.7839	97.3393	100	97.2019	97.2866
V80/94	92.9985	93.0397	92.9005	92.9714	92.9898	93.4873	97.1865	97.1087	97.281	97.1672	97.2019	99.4951	100	97.1983
KFB_264	93.2872	93.3315	93.281	93.2654	93.2682	93.8399	96.8467	96.7914	96.9705	96.8512	97.2866	97.352	97.1983	100
The proposed threshold for species delineation ranges between 95–96% for ANI (Richter and Rossello-Mora, 2009).
Values above 95 % are highlighted in red. Values below 95 % are highlighted in blue.
Richter, M. & Rossello-Mora, R. Shifting the genomic gold standard for the prokaryotic species definition. Proc. Natl. Acad. Sci. USA
106, 19126–19131, https://doi.org/10.1073/pnas.0906412106 (2009).

### Sheet: dDDH
Table S2 Pairwise OGRI comparisons amongst 14 Allorhizobium vitis species complex strain genomes towards species delimitation. e) dDDH comparisons.
	IPV-BO_6186	IPV-BO_7105	KFB_239	K309T	KFB_253	Av2	IPV-BO_1861-5	IPV-BO_5159	KFB_243	S4T	KFB_250	KFB_254	V80/94	KFB_264
IPV-BO_6186	100	75	74.7	65.9	66	51.2	48.4	48.5	48.7	48.4	50.3	50.5	48.6	49.8
IPV-BO_7105	75	100	76.4	66.3	66.4	50.8	48.5	48.7	48.7	48.5	50.3	50.5	48.5	49.8
KFB_239	74.7	76.4	100	66.2	66	50.4	48.4	48.3	48.5	48.5	50	50.3	48.4	49.7
K309T	65.9	66.3	66.2	100	99.7	52.1	48.8	48.7	49.1	48.6	49.6	49.7	48.7	49.8
KFB_253	66	66.4	66	99.7	100	52.3	48.8	48.7	48.9	48.4	49.8	49.9	48.8	49.8
Av2	51.2	50.8	50.4	52.1	52.3	100	50.7	50.8	51.3	50.5	52.3	52.3	50.6	52.3
IPV-BO_1861-5	48.4	48.5	48.4	48.8	48.8	50.7	100	73	74.6	73.4	72	69.8	73.9	71.2
IPV-BO_5159	48.5	48.7	48.3	48.7	48.7	50.8	73	100	90.7	90.2	73.3	71	73.3	71.5
KFB_243	48.7	48.7	48.5	49.1	48.9	51.3	74.6	90.7	100	89.1	74.6	71.1	74.8	72.2
S4T	48.4	48.5	48.5	48.6	48.4	50.5	73.4	90.2	89.1	100	73	71.5	73.7	71.8
KFB_250	50.3	50.3	50	49.6	49.8	52.3	72	73.3	74.6	73	100	75	74.2	74.3
KFB_254	50.5	50.5	50.3	49.7	49.9	52.3	69.8	71	71.1	71.5	75	100	96.7	75.3
V80/94	48.6	48.5	48.4	48.7	48.8	50.6	73.9	73.3	74.8	73.7	74.2	96.7	100	74.1
KFB_264	49.8	49.8	49.7	49.8	49.8	52.3	71.2	71.5	72.2	71.8	74.3	75.3	74.1	100
The proposed threshold for species delineation is 70% for DDH (Wayne et al., 1987; Stackebrandt and Goebel, 1994; Meier-Kolthoff et al., 2013).
Values above the threshold of 70 % are highlighted in red. Values laying slightly below or at the threshold (65-70 %) were highlighted in orange. Values that were clearly below the threshold (<65 %) are highlighted in blue.
Meier-Kolthoff, J. P., Auch, A. F., Klenk, H.-P. & Göker, M. Genome sequence-based species delimitation with confidence intervals
and improved distance functions. BMC Bioinformatics 14, 1–14, https://doi.org/10.1186/1471-2105-14-60 (2013).
Stackebrandt, E. & Goebel, B. M. Taxonomic note: a place for DNA-DNA reassociation and 16S rRNA sequence analysis in the
present species definition in bacteriology. Int. J. Syst. Bacteriol. 44, https://doi.org/10.1099/00207713-44-4-846 (1994).
Wayne, L. G. et al. Report of the ad hoc committee on reconciliation of approaches to bacterial systematics. Int. J. Syst. Bacteriol. 37,
https://doi.org/10.1099/00207713-37-4-463 (1987).
