## Supplementary material for "Genomic analysis provides novel insights into diversification and taxonomy of *Allorhizobium vitis* (i.e. *Agrobacterium vitis*)": Table S3

### Sheet: ANIb
Table S3 Pairwise ANIb comparisons amongst extended set of 48 Allorhizobium vitis species complex strain genomes towards species delimitation.
	AB3	AT6	KFB_239	CG988	CG475	IPV-BO_7105	IPV-BO_6186	CG1000	ICMP_10754	K309T	SBV_10752	CG102	KFB_253	CG415	CG516	CG1103	IPV-BO_1861-5	NW221	Sz1	CG78	CG474	CG81	KFB_243	RF2/1	T1/7	SF93	S4T	IPV-BO_5159	KFB_250	CG56	CG98	KFB_264	KFB_254	V80/94	CG1118	CG967	AB4	Ni1	Rr4	CG49	CG47	CG964	CG1013	Av2	CG989	CG108	CG118	CG957
AB3	100	99.7862	99.7148	99.114	97.0761	97.1427	96.9715	95.6826	95.6883	95.6761	95.6876	95.7622	95.7039	96.085	95.53	92.2033	92.1729	92.1699	92.2022	92.2121	92.2514	92.0895	92.1532	92.1911	92.2178	92.2504	92.1686	92.2934	93.0153	92.4424	92.1522	92.5671	93.0486	92.1571	92.7089	92.8732	93.2655	93.2153	93.2259	93.2303	93.2289	93.0683	92.775	93.0232	92.9651	92.8491	92.8486	92.8707
AT6	99.7315	100	99.7235	99.0583	97.0414	97.1564	96.9188	95.6188	95.6239	95.6331	95.6434	95.739	95.6381	95.8502	95.471	92.1668	92.118	92.118	92.1664	92.1763	92.2194	92.014	92.0631	92.097	92.1856	92.1993	92.0951	92.1285	92.7179	92.336	92.0734	92.4948	92.753	92.064	92.6284	92.6739	92.9481	92.9189	92.907	92.914	92.9145	92.9386	92.6934	92.8333	92.8253	92.7861	92.7821	92.7876
KFB_239	99.7253	99.8314	100	99.0549	97.0932	97.0915	96.9893	95.604	95.599	95.5564	95.5614	95.6747	95.468	95.7204	95.6041	92.2672	92.264	92.2546	92.2663	92.2678	92.3342	92.1792	92.2332	92.223	92.2412	92.263	92.2285	92.1746	92.7275	92.4299	92.2051	92.6053	92.7504	92.1852	92.6315	92.5933	92.818	92.7785	92.7796	92.7839	92.7869	92.9849	92.7272	92.74	92.7612	92.8855	92.8864	92.8106
CG988	99.0636	99.0617	99.0431	100	97.108	97.15	96.9415	95.6666	95.6678	95.6849	95.6842	95.7695	95.6848	95.8543	95.5966	92.3288	92.3186	92.3111	92.3282	92.3313	92.3972	92.2828	92.319	92.2915	92.3407	92.3557	92.2978	92.2201	92.8068	92.5278	92.318	92.6773	92.7886	92.2976	92.767	92.7256	92.904	92.8546	92.8615	92.8553	92.8658	93.0071	92.6685	92.9479	92.9572	92.9746	92.9745	92.8181
CG475	97.1993	97.1817	97.2182	97.2364	100	97.3356	97.0955	95.8442	95.8391	95.8379	95.8342	95.8951	95.8439	96.1075	95.7067	92.4516	92.4533	92.422	92.4507	92.4433	92.5095	92.3886	92.4284	92.3299	92.3598	92.3996	92.3338	92.3501	92.9464	92.6008	92.3901	92.7571	92.9229	92.4022	92.9465	92.9265	93.0592	93.0301	93.0343	93.0252	93.0333	93.11	92.7935	93.0535	93.0603	93.0616	93.0606	92.9446
IPV-BO_7105	97.2818	97.3095	97.2584	97.2595	97.3561	100	97.1188	95.8217	95.8225	95.8466	95.8438	95.8903	95.8051	95.9221	95.7076	92.3249	92.2955	92.2823	92.3244	92.334	92.4667	92.3525	92.391	92.2629	92.2828	92.417	92.2303	92.3846	92.9696	92.5307	92.3083	92.6807	92.9267	92.2497	92.8768	92.7801	93.0372	93.0006	93.0053	93.0147	93.0096	93.0992	92.7886	92.9568	92.961	92.9969	92.9959	92.9628
IPV-BO_6186	97.0328	97.0031	97.0173	97.01	97.0657	97.0457	100	95.7351	95.7332	95.7346	95.729	95.7914	95.7243	95.8967	95.5468	92.3118	92.2872	92.2797	92.3125	92.2964	92.4248	92.2987	92.333	92.1924	92.1805	92.5526	92.1582	92.3179	92.8948	92.4893	92.2704	92.6554	92.883	92.2524	92.8931	92.823	93.1214	93.1081	93.1185	93.1144	93.1143	93.2167	92.846	93.0947	93.1102	93.0929	93.0896	92.887
CG1000	95.7091	95.6699	95.6294	95.6905	95.7729	95.7073	95.6898	100	99.9886	99.986	99.9805	99.9139	99.8479	96.2685	96.4964	92.3257	92.3447	92.3118	92.3262	92.3251	92.4532	92.3043	92.45	92.2852	92.3942	92.3375	92.2906	92.2797	92.6513	92.5596	92.29	92.637	92.5978	92.2923	92.8783	92.9732	93.4325	93.491	93.6103	93.6257	93.5442	93.3387	92.9011	93.245	93.2735	93.3163	93.3135	92.7244
ICMP_10754	95.7421	95.7091	95.6889	95.7386	95.793	95.7428	95.7405	99.9971	100	99.9939	99.9933	99.9178	99.8473	96.2847	96.4899	92.4	92.4158	92.3871	92.3982	92.4052	92.4955	92.344	92.4953	92.3181	92.4108	92.375	92.3246	92.3057	92.6732	92.6065	92.311	92.6437	92.6314	92.3526	92.9044	92.9757	93.4547	93.5216	93.6255	93.6447	93.5697	93.361	92.9003	93.2461	93.2835	93.3163	93.3164	92.7866
K309T	95.6521	95.67	95.5565	95.658	95.7374	95.6813	95.6958	99.9431	99.9377	100	99.9898	99.8591	99.8069	96.1692	96.4656	92.3743	92.3771	92.3608	92.3793	92.3798	92.4673	92.3161	92.4549	92.2903	92.3946	92.3358	92.2841	92.2862	92.6319	92.5884	92.3322	92.6434	92.6099	92.3137	92.8636	92.9307	93.4384	93.5109	93.5926	93.603	93.526	93.3653	92.9024	93.2319	93.2705	93.3202	93.3191	92.7371
SBV_10752	95.6651	95.6801	95.5824	95.696	95.7557	95.6919	95.7135	99.9364	99.9417	99.9958	100	99.8572	99.8047	96.1972	96.4362	92.3657	92.3727	92.3516	92.365	92.3658	92.4403	92.3011	92.448	92.2809	92.3738	92.3181	92.28	92.2583	92.65	92.5824	92.2905	92.6449	92.6204	92.3284	92.8445	92.9223	93.4021	93.4755	93.5501	93.5634	93.4971	93.3381	92.8709	93.216	93.2559	93.3063	93.3052	92.7073
CG102	95.7887	95.8079	95.7466	95.8154	95.8423	95.7846	95.7524	99.9343	99.927	99.932	99.9279	100	99.8581	96.3104	96.5372	92.4144	92.4354	92.4073	92.4169	92.4122	92.4588	92.4258	92.5335	92.3842	92.4912	92.4309	92.3916	92.3907	92.7519	92.6535	92.3645	92.6963	92.6991	92.4086	92.9185	93.0142	93.5438	93.4371	93.5332	93.5413	93.4393	93.4249	92.9348	93.2335	93.2698	93.2948	93.2909	92.7754
KFB_253	95.7789	95.7381	95.5503	95.7653	95.8127	95.7319	95.7326	99.8857	99.8793	99.8977	99.8878	99.8765	100	96.3452	96.5406	92.4138	92.3978	92.3732	92.4155	92.416	92.4669	92.4011	92.5056	92.3686	92.3441	92.3546	92.2594	92.3226	92.7429	92.6459	92.3541	92.7194	92.7032	92.396	92.9297	93.1261	93.5604	93.4544	93.5685	93.5887	93.484	93.4732	92.8054	93.3223	93.3155	93.311	93.3094	92.7096
CG415	96.0308	95.8766	95.7487	95.8134	95.987	95.7829	95.836	96.2291	96.2206	96.2051	96.1952	96.2657	96.2416	100	96.1478	92.3461	92.3105	92.2953	92.3484	92.3505	92.3641	92.3203	92.331	92.2276	92.218	92.3602	92.215	92.4166	93.0391	92.4807	92.2623	92.635	93.0428	92.2678	92.8033	93.0817	93.5755	93.5233	93.567	93.5643	93.5527	93.3921	92.8849	93.1679	93.0967	93.0308	93.0301	92.9548
CG516	95.3276	95.281	95.3553	95.3507	95.3454	95.4	95.328	96.2985	96.2898	96.295	96.2828	96.341	96.239	95.9636	100	92.2505	92.2398	92.2093	92.2528	92.2385	92.1854	92.1685	92.1317	92.055	92.0533	92.0813	92.0709	92.0444	92.1815	92.2254	92.1658	92.1982	92.1169	92.1406	92.2697	92.357	92.9544	92.9468	92.9462	92.9439	92.9624	93.0623	92.4528	92.5447	92.553	92.5723	92.5713	92.4043
CG1103	92.2293	92.2056	92.2577	92.3349	92.3882	92.3126	92.3193	92.3496	92.3568	92.3522	92.3551	92.4045	92.3456	92.3867	92.4527	100	99.976	99.9394	99.9959	99.9849	96.102	97.1697	97.1524	96.8703	96.8545	96.8752	96.8706	96.8607	96.8003	96.3504	96.7374	96.4746	96.2714	97.0074	95.2648	95.278	92.3279	92.2723	92.2895	92.2968	92.2885	92.4025	92.2603	92.935	92.9266	92.9287	92.9293	91.9036
IPV-BO_1861-5	92.2027	92.1731	92.2468	92.3262	92.3817	92.266	92.3031	92.3517	92.3514	92.3461	92.3514	92.4028	92.319	92.328	92.4229	99.9966	100	99.96	99.9944	99.9798	96.134	97.1169	97.1167	96.9102	96.8973	96.897	96.9212	96.8528	96.6742	96.3721	96.6312	96.4931	96.2539	96.9576	95.2987	95.2671	92.3121	92.3001	92.3065	92.321	92.3039	92.3692	92.2748	92.9108	92.9048	92.9325	92.931	91.8976
NW221	92.1995	92.1682	92.2516	92.3287	92.3797	92.2743	92.3002	92.3424	92.341	92.3402	92.3321	92.4032	92.3036	92.3242	92.4048	99.9607	99.9529	100	99.9591	99.9458	96.0865	97.0788	97.077	96.8696	96.8552	96.8634	96.8802	96.8235	96.6441	96.3521	96.6347	96.4865	96.2283	96.9253	95.2871	95.2521	92.3057	92.2632	92.2733	92.2699	92.2653	92.3822	92.2388	92.9166	92.9198	92.9472	92.9474	91.9209
Sz1	92.2277	92.2097	92.2566	92.3355	92.3946	92.317	92.3289	92.356	92.3674	92.3603	92.3627	92.4076	92.3519	92.3808	92.4509	99.9979	99.9735	99.9472	100	99.9818	96.1315	97.1697	97.153	96.8884	96.8698	96.8991	96.8842	96.881	96.7752	96.3545	96.7135	96.4699	96.2942	96.999	95.277	95.2955	92.3582	92.305	92.3162	92.3319	92.3265	92.4308	92.2855	92.9418	92.9457	92.9473	92.9462	91.911
CG78	92.2209	92.2071	92.2426	92.3359	92.3834	92.3014	92.3025	92.3551	92.3606	92.3562	92.3519	92.4099	92.338	92.3895	92.4561	99.9915	99.9597	99.9347	99.9893	100	96.1296	97.2079	97.1863	96.9071	96.896	96.9192	96.9088	96.9229	96.7629	96.3427	96.7278	96.468	96.2679	96.9979	95.2775	95.286	92.335	92.2709	92.2907	92.2963	92.2906	92.3952	92.2456	92.9184	92.9133	92.9196	92.9168	91.8956
CG474	92.2776	92.2861	92.3074	92.3758	92.4093	92.3629	92.3766	92.4243	92.4241	92.4337	92.4229	92.445	92.3611	92.3896	92.4249	96.1524	96.157	96.1251	96.1578	96.1537	100	96.2432	96.2875	96.2093	96.1133	96.2118	96.1966	96.2	96.1732	96.1071	96.6826	96.1426	96.0296	96.158	95.2156	95.1476	92.3317	92.3235	92.3239	92.3251	92.3245	92.4176	92.3555	92.7845	92.7953	92.8042	92.8039	91.8767
CG81	92.0329	91.9609	92.0868	92.1894	92.2142	92.1699	92.1884	92.2026	92.2008	92.2112	92.2037	92.2984	92.166	92.2717	92.2603	97.002	96.9179	96.8981	97.0048	97.0269	96.1603	100	99.9717	98.6165	98.5784	98.6124	98.559	98.8836	96.9515	96.407	96.7789	96.5258	96.3019	96.9669	95.2628	95.2711	92.2424	92.204	92.1959	92.2036	92.2044	92.2714	92.1375	92.7579	92.8086	92.8004	92.7996	91.7474
KFB_243	91.9503	91.8718	91.9981	92.107	92.1306	92.0465	92.0733	92.2677	92.244	92.2634	92.2332	92.3317	92.196	92.1045	92.1243	96.8783	96.8119	96.799	96.885	96.908	95.9607	99.8342	100	98.445	98.4413	98.444	98.442	98.6578	96.78	96.2748	96.668	96.4404	96.1319	96.8085	95.1865	95.2342	92.1643	92.1169	92.1153	92.1159	92.135	92.2519	92.1056	92.8318	92.8463	92.8894	92.8844	91.6926
RF2/1	92.1942	92.1655	92.2359	92.2845	92.2358	92.2784	92.255	92.2595	92.262	92.2591	92.2545	92.3431	92.2582	92.2788	92.2194	96.8433	96.8199	96.8073	96.842	96.8954	96.1019	98.6825	98.6826	100	99.9651	99.9632	99.9848	98.8887	96.8099	96.4201	96.6625	96.5415	96.4429	96.8441	95.2675	95.2602	92.3113	92.2581	92.2697	92.2801	92.2653	92.3403	92.2911	92.8106	92.8091	92.8091	92.8091	91.7871
T1/7	92.0094	92.054	92.0708	92.1753	92.1198	92.1282	92.0558	92.2069	92.2051	92.1992	92.1993	92.3035	92.0407	92.0226	91.9899	96.6191	96.5895	96.5741	96.6226	96.6715	95.8231	98.4655	98.4936	99.7538	100	99.6696	99.6785	98.5113	96.5275	96.2073	96.4057	96.3015	96.0973	96.6396	95.0625	95.067	92.0516	92.0103	92.02	92.0223	92.0195	92.1192	92.1721	92.6508	92.6513	92.7244	92.7204	91.635
SF93	92.1285	92.129	92.1332	92.2567	92.1772	92.15	92.3565	92.1979	92.1991	92.1984	92.1931	92.2854	92.09	92.1989	92.1276	96.7035	96.6377	96.6333	96.7012	96.7587	96.0174	98.5084	98.5275	99.8151	99.6982	100	99.788	98.7266	96.6786	96.3178	96.5868	96.44	96.3066	96.7348	95.2054	95.1555	92.2508	92.2032	92.2177	92.2188	92.2161	92.3212	92.3185	92.7676	92.7814	92.8016	92.8001	91.7454
S4T	92.0921	92.067	92.1932	92.1989	92.1752	92.168	92.1732	92.2566	92.2513	92.2467	92.2529	92.3409	92.1132	92.2073	92.15	96.7226	96.7038	96.6857	96.7168	96.7783	96.012	98.5684	98.6025	99.892	99.8187	99.906	100	98.7973	96.6785	96.3526	96.595	96.4781	96.338	96.7808	95.2092	95.1431	92.2345	92.1564	92.1587	92.1681	92.1772	92.2939	92.3302	92.7362	92.742	92.8059	92.8016	91.7453
IPV-BO_5159	92.0566	91.9084	91.9139	92.0384	92.001	92.036	92.0525	92.157	92.1591	92.1486	92.1589	92.2954	92.054	92.2035	92.0134	96.5901	96.4999	96.4956	96.5959	96.6764	95.8381	98.695	98.5942	98.6098	98.4428	98.5805	98.5423	100	96.6966	96.1848	96.4278	96.2598	96.246	96.6257	95.0252	95.0144	92.1829	92.1153	92.1177	92.1176	92.1138	92.2043	92.2069	92.6946	92.6997	92.6274	92.6255	91.6291
KFB_250	92.8354	92.5628	92.4937	92.5834	92.6302	92.6183	92.6397	92.4327	92.4347	92.4295	92.4263	92.5442	92.4598	92.8044	92.0677	96.5117	96.3547	96.3351	96.5074	96.4991	95.8816	96.8151	96.7886	96.4945	96.4525	96.5978	96.4679	96.7382	100	96.6008	96.8031	96.7727	96.9194	96.6785	95.4143	95.5865	92.4968	92.4722	92.4735	92.4792	92.4881	92.442	92.2698	93.1984	93.1487	93.0002	93.0001	92.1458
CG56	92.4965	92.4737	92.4991	92.5638	92.5533	92.5475	92.5554	92.5898	92.5938	92.5921	92.59	92.6414	92.5953	92.6015	92.495	96.3878	96.3735	96.3609	96.3831	96.3881	96.131	96.5634	96.5886	96.484	96.4737	96.5169	96.4904	96.491	96.8632	100	96.9967	97.244	96.9539	96.9403	95.6707	95.6641	92.797	92.7453	92.7629	92.7793	92.7603	92.8432	92.7483	93.2063	93.2091	93.2103	93.2078	92.1021
CG98	92.0897	92.0681	92.0887	92.2122	92.1917	92.1704	92.1979	92.1802	92.1835	92.1915	92.1831	92.2627	92.1661	92.2025	92.1865	96.5666	96.4536	96.4242	96.5663	96.5597	96.4837	96.7157	96.7575	96.4944	96.4407	96.5366	96.5121	96.4736	96.8611	96.7859	100	97.9958	96.5553	96.9664	95.2082	95.3044	92.1962	92.1645	92.1702	92.1751	92.1768	92.2812	92.149	92.7777	92.7695	92.7745	92.7727	91.6948
KFB_264	92.5872	92.5694	92.5825	92.6585	92.6498	92.6348	92.6505	92.6011	92.6037	92.6146	92.6045	92.6401	92.6122	92.6535	92.3464	96.471	96.4575	96.4339	96.4668	96.4659	96.1548	96.6248	96.6645	96.5383	96.4955	96.5737	96.5628	96.493	96.9769	97.2005	98.1825	100	96.987	96.8352	95.7011	95.7212	92.5509	92.5061	92.5076	92.5097	92.518	92.6221	92.5026	93.2939	93.292	93.2939	93.2944	92.1542
KFB_254	93.0226	92.7455	92.6706	92.7198	92.7712	92.7745	92.7882	92.5668	92.5741	92.5661	92.5708	92.632	92.5936	92.9705	92.2309	96.2259	96.1531	96.1382	96.2223	96.2435	96.0446	96.3783	96.3728	96.3849	96.3273	96.4633	96.3377	96.5131	97.1716	96.8796	96.7204	96.9661	100	99.309	95.6032	95.7126	92.6608	92.6295	92.6452	92.6369	92.6382	92.5677	92.5567	93.3204	93.2688	93.1096	93.1112	92.2087
V80/94	92.176	92.1526	92.1976	92.302	92.3129	92.2517	92.2903	92.2827	92.2886	92.2875	92.2852	92.3469	92.2854	92.2963	92.3276	96.9931	96.8836	96.86	96.9923	96.9858	96.1468	97.1181	97.0903	96.8589	96.8617	96.8949	96.8738	96.8676	96.9574	96.8886	97.174	96.8319	99.3619	100	95.3839	95.4064	92.3163	92.2679	92.2762	92.2912	92.2859	92.3469	92.2442	92.8682	92.8736	92.8728	92.8727	91.839
CG1118	92.7201	92.726	92.6025	92.724	92.87	92.7406	92.8581	92.7618	92.7542	92.7546	92.748	92.7921	92.7268	92.7345	92.4573	95.2947	95.2934	95.2756	95.2958	95.2994	95.0611	95.3972	95.449	95.272	95.2591	95.3508	95.2705	95.2911	95.6382	95.5552	95.3162	95.688	95.6093	95.3592	100	98.601	92.9573	92.9299	92.9425	92.9585	92.9512	93.0884	93.0083	93.6697	93.6786	93.7794	93.7764	92.4314
CG967	92.7362	92.6042	92.4619	92.5404	92.6459	92.4713	92.6233	92.7974	92.788	92.7436	92.7441	92.8801	92.847	92.8964	92.338	95.1119	95.0449	95.0423	95.1132	95.1058	94.9486	95.1961	95.3433	95.1484	95.1959	95.2213	95.1129	95.1681	95.6524	95.419	95.2799	95.5469	95.5558	95.2402	98.4749	100	93.1119	93.0648	93.1075	93.093	93.0752	93.0242	92.8783	93.9401	93.877	93.7943	93.795	92.1456
AB4	93.3038	93.0507	92.8905	92.953	92.9996	92.9536	93.0721	93.4324	93.4262	93.4329	93.4201	93.5076	93.5018	93.6363	93.1747	92.3797	92.3426	92.3207	92.3789	92.3747	92.3722	92.3729	92.3832	92.3547	92.3059	92.4408	92.3468	92.4744	92.8118	92.7856	92.3756	92.5849	92.7199	92.3134	93.077	93.3301	100	99.9636	99.9822	99.9499	99.9357	99.8233	99.6745	94.9146	94.8283	94.7401	94.7414	93.4204
Ni1	93.2327	92.9751	92.8144	92.85	92.9386	92.8789	93.005	93.4806	93.4791	93.4816	93.4691	93.3875	93.3707	93.5179	93.125	92.2705	92.2641	92.2328	92.2729	92.2664	92.307	92.3276	92.3335	92.286	92.274	92.3706	92.2585	92.369	92.7226	92.6791	92.2567	92.4903	92.6325	92.2363	93.0064	93.2474	99.9178	100	99.9815	99.9457	99.9462	99.7748	99.6581	94.842	94.7927	94.7225	94.7226	93.3769
Rr4	93.1939	92.926	92.7749	92.8217	92.9125	92.8538	92.9895	93.5371	93.5274	93.5052	93.4885	93.4334	93.4569	93.5487	93.1139	92.2978	92.2773	92.2437	92.2934	92.2807	92.3055	92.2722	92.2911	92.272	92.2356	92.3487	92.2371	92.3642	92.7014	92.6919	92.2691	92.4898	92.6171	92.2409	92.9785	93.232	99.9054	99.9751	100	99.9516	99.9523	99.7561	99.6204	94.8278	94.752	94.669	94.6573	93.2942
CG49	93.2172	92.9528	92.8071	92.8444	92.9235	92.8836	93.0072	93.5581	93.5494	93.5249	93.5059	93.4365	93.4643	93.5866	93.1231	92.2881	92.2684	92.2361	92.2834	92.2755	92.28	92.253	92.2727	92.2415	92.1938	92.3332	92.213	92.364	92.7184	92.6818	92.2619	92.483	92.6224	92.2227	93.0012	93.2492	99.8754	99.9277	99.9493	100	99.985	99.7291	99.5887	94.8413	94.7655	94.6769	94.6709	93.3203
CG47	93.2311	92.9654	92.8062	92.8735	92.9304	92.8759	93.0041	93.4929	93.4837	93.4635	93.4501	93.3576	93.3728	93.5325	93.096	92.3018	92.2998	92.2702	92.2999	92.2903	92.3264	92.3176	92.3531	92.2928	92.2787	92.3733	92.2501	92.3817	92.7113	92.6798	92.2288	92.4793	92.6306	92.2377	93.0131	93.2261	99.8735	99.9366	99.9494	99.9924	100	99.7309	99.6205	94.8439	94.7945	94.7047	94.7056	93.3617
CG964	93.2199	93.1249	93.1181	93.1309	93.0995	93.1386	93.2306	93.4109	93.4037	93.4091	93.3911	93.4632	93.4745	93.4238	93.3129	92.4505	92.4154	92.4138	92.4469	92.4382	92.5061	92.4584	92.4725	92.4374	92.4194	92.5262	92.3999	92.4637	92.7206	92.8753	92.4631	92.6926	92.6528	92.3792	93.1407	93.2083	99.9361	99.9327	99.9237	99.9073	99.904	100	99.8178	94.9233	94.9311	94.8794	94.88	93.462
CG1013	92.8682	92.884	92.7796	92.7627	92.7675	92.7675	92.8459	92.9213	92.9248	92.9103	92.8977	92.9365	92.7844	92.9303	92.6821	92.3774	92.3699	92.3474	92.3747	92.3745	92.4635	92.3392	92.3823	92.3925	92.4121	92.5479	92.4891	92.5881	92.6667	92.7923	92.378	92.5757	92.6768	92.3154	93.0958	93.1343	99.757	99.7631	99.7475	99.7273	99.7334	99.7485	100	94.9267	94.9253	94.8698	94.8711	93.382
Av2	92.9069	92.8148	92.6558	92.8069	92.8574	92.7955	92.9362	93.1152	93.1121	93.1241	93.1222	93.098	93.1335	93.0985	92.6183	92.8267	92.7711	92.7831	92.8296	92.8243	92.6615	92.7823	92.9648	92.6906	92.7401	92.8696	92.6656	92.8591	93.3231	92.9948	92.7235	93.1513	93.2455	92.7128	93.6057	94.0226	94.6829	94.6847	94.7176	94.7129	94.7061	94.7294	94.7087	100	99.8829	99.8742	99.8773	92.9165
CG989	92.8618	92.763	92.6591	92.8078	92.8124	92.7645	92.9135	93.1307	93.1299	93.1531	93.1493	93.1151	93.1168	92.9727	92.6118	92.8424	92.7804	92.7859	92.8407	92.8373	92.6842	92.7857	92.9347	92.72	92.7796	92.8155	92.6764	92.7989	93.2147	93.0199	92.7532	93.1643	93.1543	92.744	93.6054	93.9567	94.6287	94.6518	94.6614	94.6586	94.6648	94.7027	94.6683	99.9521	100	99.8787	99.8794	92.9229
CG108	92.8553	92.8303	92.8823	92.9548	92.9349	92.9016	92.9926	93.2768	93.2727	93.2785	93.2681	93.2365	93.2167	92.9984	92.7622	92.9571	92.9362	92.9385	92.967	92.9655	92.7919	92.87	93.0497	92.8204	92.8802	92.89	92.8198	92.7822	93.1447	93.1079	92.8491	93.2614	93.0532	92.814	93.7395	93.9126	94.6664	94.6968	94.7112	94.6991	94.7078	94.7764	94.7388	99.9867	99.9887	100	99.9989	93.0949
CG118	92.845	92.8153	92.8741	92.9278	92.9147	92.9112	92.9839	93.2679	93.2779	93.2736	93.2739	93.2272	93.2043	92.9838	92.7674	92.9203	92.8999	92.9047	92.9292	92.9236	92.77	92.8722	93.0563	92.8144	92.8826	92.8811	92.8092	92.7834	93.1471	93.1194	92.8504	93.2623	93.0674	92.8157	93.7525	93.9361	94.6389	94.6674	94.682	94.6778	94.6788	94.7299	94.7096	99.9879	99.9892	99.9988	100	93.0718
CG957	92.8658	92.8672	92.8323	92.8024	92.8552	92.7682	92.8202	92.6598	92.659	92.6768	92.6753	92.6947	92.5809	92.9602	92.5938	91.8889	91.8878	91.8668	91.8917	91.9317	91.8083	91.8624	91.9199	91.8179	91.824	91.8842	91.8273	91.873	92.3275	92.0143	91.8057	92.107	92.212	91.7992	92.456	92.28	93.2985	93.2842	93.2819	93.2785	93.277	93.3546	93.3244	93.0108	93.0427	93.1268	93.1269	100
The proposed threshold for species delineation ranges between 95–96% for ANI (Richter and Rossello-Mora, 2009).
Values above 95 % are highlighted in red. Values ranging 94.5-95 % were highlighted in orange. Values below <94.5 % are highlighted in blue.
Richter, M. & Rossello-Mora, R. Shifting the genomic gold standard for the prokaryotic species definition. Proc. Natl. Acad. Sci. USA
106, 19126–19131, https://doi.org/10.1073/pnas.0906412106 (2009).
