## Supplementary material for "Genomic analysis provides novel insights into diversification and taxonomy of *Allorhizobium vitis* (i.e. *Agrobacterium vitis*)": Table S4

### Sheet: All. vitis species complex
Table S4 Clusters of contiguous clade-specific genes. Clusters were identified amongst sets of genes deemed specific of the focal clade based on detection by either Pantagruel or GET_HOMOLOGUES pipelines. a) Clusters of genes specific to Allorhizobium vitis species complex (present in all All. vitis sensu stricto, All. ampelinum and Allorhizobium sp. Av2, and in no other Allorhizobium spp.).
Only genes with evidence level “A” (dark green) were detected as clade-specific by the respective pangenome pipelines; the status of other genes was evaluated manually.										*Specificity evidence level:
Genes that were not identified as strictly specific by either pipeline were included when they were located amongst physical clusters of clade-specific genes.										A	strictly specific (detected by pipeline as clade-specific)
The GET_HOMOLOGUES analysis was run on a dataset containing 14 All. vitis species complex strains (Table 1) and four Allorhizobium spp. (All. oryziradicis N19T, All. taibaishanense 14971T, All. terrae CC-HIH110T and All. undicola ORS 992T; Table S1a)										B	almost specific (not detected by pipeline as clade-specific)
										C	not really specific, but signal erosion could result from recent losses or HGT (not detected by pipeline as clade-specific)
										D	not specific at all, but signal erosion could result from recent losses or HGT (not detected by pipeline as clade-specific)
										0	no homologous / orthologous gene family data available (for Pantagruel pipeline, when ALE reconciliation failed; for GET_HOMOLOGUES pipeline, when pipeline failed to produce consensus between OrthoMCL and COG classification algorithms)
Gene cluster label	Location	Locus Tag	CDS begin	CDS end	K-number	Pfam number	Description of the putative function	over-represented GO terms	Putative function of the gene cluster	Pantagruel specificity evidence level*	Pantagruel comment	GET_HOMOLOGUES specificity evidence level*	GET_HOMOLOGUES comment
AvSC-GC1	Chromosome 1	AvS4_02657	2786442	2788658	K03333	PF05199	Cholesterol oxidase choB; glucose-methanol-choline (GMC) oxidoreductases family; extracellular	GO:0030638 polyketide metabolic process GO:0055114 oxidation-reduction process	Aromatic compound biosynthesis	A	Strictly clade-specific	A	Strictly clade-specific
		AvS4_02658	2788821	2789996		PF00464	Serine hydroxymethyltransferase			D	present in 5/14 strains of All. vitis complex and 2/4 other Allorhizobium spp.	A	Strictly clade-specific
		AvS4_02659	2790469	2790825		PF01638	MarR family transcriptional regulator			A	Strictly clade-specific	B	present in 13/14 strains of All. vitis complex and 0/4 other Allorhizobium spp.
		AvS4_02660	2790949	2791548		PF00881	Nitroreductase-like family 2			A	Strictly clade-specific	A	Strictly clade-specific
		AvS4_02661	2791568	2791969		PF07366	Ester cyclase; SnoaL-like polyketide cyclase			A	Strictly clade-specific	A	Strictly clade-specific
AvSC-GC2	Chromosome 1	AvS4_03416	3619583	3619909	K10947	PF03551	PadR family transcriptional regulator; putative phenolic compund sensor		Putative phenolic compound-induced adhesin (limited evidence)	A	Strictly clade-specific	A	Strictly clade-specific
		AvS4_03417	3619906	3620478		PF08006	DUF1700 domain-containing protein; integral to cytoplasmic membrane			A	Strictly clade-specific	A	Strictly clade-specific
		AvS4_03418	3620512	3621219		PF10988	DUF2807 domain-containing protein; putative auto-transporter adhesin, head GIN domain; extracellular with transmembrane domain			A	Strictly clade-specific	A	Strictly clade-specific
		AvS4_03419	3621605	3622177		PF05235	hypothetical protein; putative membrane-bound kinase			A	Strictly clade-specific	A	Strictly clade-specific
AvSC-GC3	Chromosome 2	AvS4_03544	55517	56710		PF08028, PF02771	Acyl-CoA dehydrogenase related to the alkylation response protein AidB [Lipid transport and metabolism];	GO:0008272 sulfate transport GO:0008643 carbohydrate transport GO:0008610 lipid biosynthetic process GO:0055085 transmembrane transport GO:0055114 oxidation-reduction process	Stress-induced secondary metabolite biosynthesis	A	Strictly clade-specific	A	Strictly clade-specific
		AvS4_03545	56881	57480		PF00881	Nitroreductase family protein			A	Strictly clade-specific	A	Strictly clade-specific
		AvS4_03546	57596	57991		PF12680	SnoaL domain protein, putative polyketide cyclase			A	Strictly clade-specific	A	Strictly clade-specific
		AvS4_03547	58525	59781	K00574	PF02353	Cyclopropane-fatty-acyl-phospholipid synthase			A	Strictly clade-specific	A	Strictly clade-specific
		AvS4_03548	59876	61366	K03321	PF00916, PF01740	sulfate permease, SulP family			A	Strictly clade-specific	D	present in 14/14 strains of All. vitis complex and 3/4 other Allorhizobium spp.
		AvS4_03549	61378	62232		PF00582	Universal stress protein family			A	Strictly clade-specific	A	Strictly clade-specific
		AvS4_03550	62339	63541		PF07690	Major Facilitator Superfamily			A	Strictly clade-specific	0	Homologous gene family not identified by get_homologues
		AvS4_03551	63703	65487		PF14559	tetratricopeptide repeat protein			A	Strictly clade-specific	A	Strictly clade-specific
		AvS4_03552	65889	66572	K18301	PF00440	TetR/AcrR family transcriptional regulator, mexJK operon transcriptional repressor			A	Strictly clade-specific	A	Strictly clade-specific
		AvS4_03553	66801	68207		PF08028, PF02771	Flavin-dependent monooxygenase, oxygenas subunit HsaA			A	Strictly clade-specific	A	Strictly clade-specific
		AvS4_03554	68212	68739		PF12680	SnoaL domain protein, putative polyketide cyclase			A	Strictly clade-specific	A	Strictly clade-specific
		AvS4_03555	69330	70604		PF07690	MFS transporter			A	Strictly clade-specific	A	Strictly clade-specific
		AvS4_03556	70719	71237	K16048	PF01613	Flavin-dependent monooxygenase, reductase subunit HsaB			A	Strictly clade-specific	A	Strictly clade-specific
		AvS4_03557	71280	72179		PF00903	Catechol 2,3-dioxygenase, hpaD-like			A	Strictly clade-specific	D	core: present in all Allorhizobium spp.
		AvS4_03558	72997	74346		PF04966	Carbohydrate-selective porin, OprB family			A	Strictly clade-specific	0	Homologous gene family not identified by get_homologues
		AvS4_03559	74593	75489		PF06314	acetoacetate decarboxylase family protein			A	Strictly clade-specific	A	Strictly clade-specific
		AvS4_03560	75500	76354		PF01557	5-carboxymethyl-2-hydroxymuconate isomerase			A	Strictly clade-specific	A	Strictly clade-specific
AvSC-GC4	Chromosome 2	AvS4_03571	87500	89038		PF00990, PF12860, PF07694	diguanylate cyclase	GO:0000160 phosphorelay signal transduction system GO:0071555 cell wall organization GO:0055114 oxidation-reduction process GO:0016310 phosphorylation	Environmental signal perception and aromatic compound degradation	A	Strictly clade-specific	A	Strictly clade-specific
		AvS4_03572	89380	90198		PF01841, PF08379	transglutaminase family protein			A	Strictly clade-specific	A	Strictly clade-specific
		AvS4_03573	90294	91097		PF01841	transglutaminase family protein			A	Strictly clade-specific	A	Strictly clade-specific
		AvS4_03574	91351	92076			permease			A	Strictly clade-specific	A	Strictly clade-specific
		AvS4_03575	92481	92999	K13483	PF01799, PF00111	aldehyde dehydrogenase iron-sulfur subunit, xanthine dehydrogenase YagT iron-sulfur-binding subunit			A	Strictly clade-specific	0	Homologous gene family not identified by get_homologues
		AvS4_03576	92996	93946	K11178	PF00941, PF03450	oxidoreductase, xanthine dehydrogenase YagS FAD-binding subunit			A	Strictly clade-specific	B	present in 14/14 strains of All. vitis complex and 1/4 other Allorhizobium spp.
		AvS4_03577	93950	96148		PF01315, PF02738	Aldehyde oxidoreductase molybdenum-binding subunit PaoC			B	present in 14/14 strains of All. vitis complex and 1/4 other Allorhizobium spp.	B	present in 13/14 strains of All. vitis complex and 0/4 other Allorhizobium spp.
		AvS4_03578	96470	98164		PF02518, PF00512, PF00072	hybrid sensor histidine kinase/response regulator			A	Strictly clade-specific	C	present in 14/14 strains of All. vitis complex and 2/4 other Allorhizobium spp.
AvSC-GC5	Chromosome 2	AvS4_03664	206515	207240		PF00072, PF00486	response regulator transcription factor	GO:0055114 oxidation-reduction process GO:0006355 regulation of transcription, DNA-templat... GO:0000160 phosphorelay signal transduction system	Environmental signal perception and aromatic compound degradation	A	Strictly clade-specific	A	Strictly clade-specific
		AvS4_03665	207483	208559			Multidrug resistance protein MdtE			C	present in 14/14 strains of All. vitis complex and 2/4 other Allorhizobium spp.	0	Homologous gene family not identified by get_homologues
		AvS4_03666	208556	211660		PF00873	AcrB/AcrD/AcrF family protein, Cobalt-zinc-cadmium resistance protein CzcA			0	no orthology data	D	present in 14/14 strains of All. vitis complex and 3/4 other Allorhizobium spp.
		AvS4_03667	211657	212613		PF11769	DUF3313 domain-containing protein			A	Strictly clade-specific	0	Homologous gene family not identified by get_homologues
		AvS4_03668	212692	213627	K14063	PF12833, PF14525	helix-turn-helix domain-containing protein; AraC-type DNA-binding domain-containing protein			A	Strictly clade-specific	A	Strictly clade-specific
		AvS4_03669	213879	215264	K20938	PF00296	NtaA/DmoA family FMN-dependent monooxygenase; long-chain alkane monooxygenase			A	Strictly clade-specific	A	Strictly clade-specific
		AvS4_03670	215324	215833		PF01613	FMN reductase (NADH) RutF			D	core: present in all Allorhizobium	D	core: present in all Allorhizobium
		AvS4_03671	216095	217585		PF07690	MFS transporter; Permeases of the major facilitator superfamily			A	Strictly clade-specific	A	Strictly clade-specific
		AvS4_03672	217671	219116		PF08028	putative oxidoreductase			A	Strictly clade-specific	A	Strictly clade-specific
		AvS4_03673	219306	219827		PF12680	hypothetical protein			A	Strictly clade-specific	A	Strictly clade-specific
		AvS4_03674	220317	220940		PF17928, PF00440	TetR family transcriptional regulator			A	Strictly clade-specific	A	Strictly clade-specific
		AvS4_03675	221145	222434	K05888	PF04030, PF01565	FAD-binding protein; oxidoreductase; FAD/FMN-containing dehydrogenase			A	Strictly clade-specific	A	Strictly clade-specific
		AvS4_03676	222434	223600		PF01168	alanine racemase domain protein			A	Strictly clade-specific	A	Strictly clade-specific
AvSC-GC6	Chromosome 2	AvS4_03693	241360	241587			hypothetical protein	GO:0055085 transmembrane transport GO:0006629 lipid metabolic process GO:0006355 regulation of transcription, DNA-templat... GO:0055114 oxidation-reduction process	Carbohydrate (sugar) uptake and catabolism	A	Strictly clade-specific	C	present in 9/14 strains of All. vitis complex and 0/4 other Allorhizobium spp.
		AvS4_03694	241574	241876		PF03831	PhnA domain prtein, putative alkylphosphonate utilization operon protein			D	present in 14/14 strains of All. vitis complex and 3/4 other Allorhizobium spp.	D	present in 14/14 strains of All. vitis complex and 3/4 other Allorhizobium spp.
		AvS4_03695	242212	244641	K05358	PF01011	glucose/quinate/shikimate family membrane-bound PQQ-dependent dehydrogenase; quiA; quinate dehydrogenase (quinone)			A	Strictly clade-specific	A	Strictly clade-specific
		AvS4_03696	244751	245893		PF00480, PF12802	transcriptional regulator ROK family			A	Strictly clade-specific	A	Strictly clade-specific
		AvS4_03697	245990	247363	K17237	PF01547	extracellular solute-binding protein; inoE; inositol-phosphate transport system substrate-binding protein			A	Strictly clade-specific	A	Strictly clade-specific
		AvS4_03698	247433	248344	K17238	PF00528	sugar ABC transporter permease; inoF; inositol-phosphate transport system permease protein			A	Strictly clade-specific	0	Homologous gene family not identified by get_homologues
		AvS4_03699	248344	249408	K17239		carbohydrate ABC transporter permease; inoG; inositol-phosphate transport system permease protein			A	Strictly clade-specific	A	Strictly clade-specific
		AvS4_03700	249414	250526		PF00005	Trehalose import ATP-binding protein SugC			C	present in 14/14 strains of All. vitis complex and 2/4 other Allorhizobium spp.	A	Strictly clade-specific
		AvS4_03701	250539	251261	K01126		glycerophosphodiester phosphodiesterase family protein; glpQ, ugpQ; glycerophosphoryl diester phosphodiesterase			A	Strictly clade-specific	A	Strictly clade-specific
AvSC-GC7	Chromosome 2	AvS4_03708	262887	264044			FAD-dependent monooxygenase	GO:0030004 cellular monovalent inorganic cation hom... GO:0034220 ion transmembrane transport GO:1902600 proton transmembrane transport GO:0006812 cation transport GO:0055085 transmembrane transport GO:0055114 oxidation-reduction process	Nucleoside uptake and pH adaptation	A	Strictly clade-specific	A	Strictly clade-specific
		AvS4_03709	264063	264431	K05564		monovalent cation/H(+) antiporter subunit G; phaG; multicomponent K+:H+ antiporter subunit G			A	Strictly clade-specific	A	Strictly clade-specific
		AvS4_03710	264428	264709	K05563		K+/H+ antiporter subunit F; phaF; multicomponent K+:H+ antiporter subunit F			A	Strictly clade-specific	A	Strictly clade-specific
		AvS4_03711	264706	265182	K05562		Na+/H+ antiporter subunit E; phaE; multicomponent K+:H+ antiporter subunit E			A	Strictly clade-specific	A	Strictly clade-specific
		AvS4_03712	265182	266813	K05561		monovalent cation/H+ antiporter subunit D; phaD; multicomponent K+:H+ antiporter subunit D			A	Strictly clade-specific	A	Strictly clade-specific
		AvS4_03713	266810	267145	K05560		Na+/H+ antiporter subunit C; phaC; multicomponent K+:H+ antiporter subunit C			A	Strictly clade-specific	A	Strictly clade-specific
		AvS4_03714	267145	269943	K05559		monovalent cation/H+ antiporter subunit A; phaA; multicomponent K+:H+ antiporter subunit A			A	Strictly clade-specific	A	Strictly clade-specific
		AvS4_03715	270661	271647	K07335		BMP family ABC transporter substrate-binding protein; bmpA, bmpB, tmpC; basic membrane protein A and related proteins			A	Strictly clade-specific	A	Strictly clade-specific
		AvS4_03716	271655	273064		PF01425	Putative amidase AmiC			B	present in 14/14 strains of All. vitis complex and 1/4 other Allorhizobium spp.	B	present in 14/14 strains of All. vitis complex and 1/4 other Allorhizobium spp.
		AvS4_03717	273061	274581		PF00005	Ribose import ATP-binding protein RbsA			0	no orthology data	A	Strictly clade-specific
		AvS4_03718	274571	275620	K23535		ABC transporter permease; nupB; general nucleoside transport system permease protein			A	Strictly clade-specific	A	Strictly clade-specific
		AvS4_03719	275617	276561	K23536		ABC transporter permease; nupC; general nucleoside transport system permease protein			A	Strictly clade-specific	B	present in 14/14 strains of All. vitis complex and 1/4 other Allorhizobium spp.
		AvS4_03720	276578	277867	K01485		amidohydrolase family protein; codA; cytosine/creatinine deaminase			A	Strictly clade-specific	A	Strictly clade-specific
AvSC-GC8	Chromosome 2	AvS4_03744	306472	307239		PF00005	Fructose import ATP-binding protein FrcA		Secondary metabolite biosynthesis	0	no orthology data	A	Strictly clade-specific
		AvS4_03745	307276	308316		PF13407	Ribose import binding protein RbsB			B	present in 14/14 strains of All. vitis complex and 1/4 other Allorhizobium spp.	A	Strictly clade-specific
		AvS4_03746	307276	308316		PF02653	Ribose import permease protein RbsC			0	no orthology data	A	Strictly clade-specific
		AvS4_03747	309370	310140		PF13561	3-oxoacyl-[acyl-carrier-protein] reductase FabG			0	no orthology data	A	Strictly clade-specific
		AvS4_03748	310237	310734		PF12802	putative regulatory protein, MarR family protein			B	present in 12/14 strains of All. vitis complex and 0/4 other Allorhizobium spp.	0	Homologous gene family not identified by get_homologues
		AvS4_03749	310912	311457			flavin reductase family protein			A	Strictly clade-specific	A	Strictly clade-specific
		AvS4_03750	311704	312987			acyl-CoA dehydrogenase family protein			A	Strictly clade-specific	A	Strictly clade-specific
		AvS4_03751	313060	314382			MFS transporter			A	Strictly clade-specific	A	Strictly clade-specific
		AvS4_03752	314409	315788	K07267		oprB; porin; carbohydrate porin			A	Strictly clade-specific	0	Homologous gene family not identified by get_homologues
		AvS4_03753	315851	316270			SnoaL domain protein, putative polyketide cyclase			A	Strictly clade-specific	A	Strictly clade-specific
		AvS4_03754	316343	316933		PF02798, PF00043	Glutathione S-transferase GST			B	present in 13/14 strains of All. vitis complex and 1/4 other Allorhizobium spp.	0	Homologous gene family not identified by get_homologues
		AvS4_03755	316946	317845			VOC family protein; 3,4-dihydroxyphenylacetate 2,3-dioxygenase			A	Strictly clade-specific	D	core: present in all Allorhizobium
		AvS4_03756	318178	318951			acetoacetate decarboxylase family protein [Agrobacterium vitis]			A	Strictly clade-specific	D	present in 6/14 strains of All. vitis complex and 0/4 other Allorhizobium spp.
		AvS4_03757	318967	319818			fumarylacetoacetate hydrolase family protein			A	Strictly clade-specific	A	Strictly clade-specific
		AvS4_03758	319994	321124		PF07995	Aldose sugar dehydrogenase YliI			C	present in 14/14 strains of All. vitis complex and 3/4 other Allorhizobium spp.	D	present in 14/14 strains of All. vitis complex and 3/4 other Allorhizobium spp.
		AvS4_03759	321142	322455			glycoside hydrolase family 130 protein			A	Strictly clade-specific	A	Strictly clade-specific
		AvS4_03760	322491	324770			glycosyltransferase family 4 protein			A	Strictly clade-specific	A	Strictly clade-specific
		AvS4_03761	324890	325156			hypothetical protein			A	Strictly clade-specific	A	Strictly clade-specific
		AvS4_03762	325313	325516			hypothetical protein			A	Strictly clade-specific	A	Strictly clade-specific
AvSC-GC9	Chromosome 2	AvS4_03794	363164	364318			Putative acid--amine ligase YgiC		Stress response (limited evidence)	A	Strictly clade-specific	A	Strictly clade-specific
		AvS4_03795	364320	364922		PF06693	biofilm formation YgiB family protein			A	Strictly clade-specific	A	Strictly clade-specific
		AvS4_03796	364933	365334	K08989		putative inner membrane protein; DUF350 domain-containing protein			A	Strictly clade-specific	A	Strictly clade-specific
		AvS4_03797	365362	366021			Protein of unknown function DUF2491			A	Strictly clade-specific	A	Strictly clade-specific
		AvS4_03798	366313	366747			Protein of unknown function DUF2170			A	Strictly clade-specific	A	Strictly clade-specific
		AvS4_03799	366744	367481			Probable negative regulator protein PspA family (Suppresses sigma54-dependent transcription)			A	Strictly clade-specific	A	Strictly clade-specific
AvSC-GC10	Chromosome 2	AvS4_03810	381724	382800	K09703		uncharacterized protein; protein of unknown function DUF917	GO:0000160 phosphorelay signal transduction system GO:0016310 phosphorylation GO:0006468 protein phosphorylation GO:0006355 regulation of transcription, DNA-templat…	Environmental signal perception	A	Strictly clade-specific	B	present in 14/14 strains of All. vitis complex and 1/4 other Allorhizobium spp.
		AvS4_03811	382841	384415		PF00496	putative D,D-dipeptide-binding periplasmic protein DdpA			0	no orthology data	B	present in 14/14 strains of All. vitis complex and 1/4 other Allorhizobium spp.
		AvS4_03812	384434	384910			Two-component system response regulator			A	Strictly clade-specific	A	Strictly clade-specific
		AvS4_03813	384907	387261			Two-component system sensor histidine kinase			A	Strictly clade-specific	A	Strictly clade-specific
		AvS4_03814	387261	387911			Two component response regulator			A	Strictly clade-specific	A	Strictly clade-specific
		AvS4_03815	387918	389003			Two component sensor kinase			A	Strictly clade-specific	A	Strictly clade-specific
		AvS4_03816	389202	389666			Steroid delta5-4-isomerase family protein; putative protein kinase			A	Strictly clade-specific	0	Homologous gene family not identified by get_homologues
AvSC-GC11	Chromosome 2	AvS4_03839	415368	416732			Guanine deaminase	GO:0006147 guanine catabolic process GO:0055085 transmembrane transport	(sulfonated) nucleotide uptake and metabolism	A	Strictly clade-specific	A	Strictly clade-specific
		AvS4_03840	416752	417603			putative methylxanthine N7-demethylase NdmC			A	Strictly clade-specific	B	present in 14/14 strains of All. vitis complex and 1/4 other Allorhizobium spp.
		AvS4_03841	417627	418562			ABC transporter permease (Sugar/ribonucleotide)			A	Strictly clade-specific	A	Strictly clade-specific
		AvS4_03842	418574	419620			ABC transporter permease (Sugar/ribonucleotide)			A	Strictly clade-specific	A	Strictly clade-specific
		AvS4_03843	419613	421208		PF00005	ABC transporter ATP-binding protein (Sugar/ribonucleotide)			0	no orthology data	A	Strictly clade-specific
		AvS4_03844	421282	422394			ABC-type transport system, periplasmic component/surface lipoprotein; Purine-binding protein			A	Strictly clade-specific	A	Strictly clade-specific
		AvS4_03845	422868	423101			hypothetical protein			A	Strictly clade-specific	A	Strictly clade-specific
		AvS4_03846	423154	423846		PF00355	Rieske [2Fe-2S] domain oxidoreductase			B	present in 14/14 strains of All. vitis complex and 1/4 other Allorhizobium spp.	A	Strictly clade-specific
		AvS4_03847	423846	424478		PF13417, PF00043	puttive glutathione S-transferase			C	present in 14/14 strains of All. vitis complex and 2/4 other Allorhizobium spp.	C	present in 14/14 strains of All. vitis complex and 2/4 other Allorhizobium spp.
		AvS4_03848	424533	426332		PF01979	Adenine deaminase			C	present in 14/14 strains of All. vitis complex and 2/4 other Allorhizobium spp.	A	Strictly clade-specific
		AvS4_03849	426332	427282		PF03466, PF00126	Putative transcriptional regulator, LysR-type HTH domain			B	present in 14/14 strains of All. vitis complex and 1/4 other Allorhizobium spp.	A	Strictly clade-specific
		AvS4_03850	427376	427876			putative sulfopyruvate decarboxylase alpha subunit, TPP-binding			A	Strictly clade-specific	A	Strictly clade-specific
		AvS4_03851	427873	428481			putative sulfopyruvate decarboxylase beta subunit, TPP-binding			A	Strictly clade-specific	A	Strictly clade-specific
		AvS4_03852	428495	429676		PF00732	Oxygen-dependent choline dehydrogenase			0	no orthology data	D	present in only 1/14 strains of All. vitis complex and 0/4 other Allorhizobium spp.
		AvS4_03853	429762	430073		PF05199	Oxygen-dependent choline dehydrogenase			0	no orthology data	D	present in only 1/14 strains of All. vitis complex and 0/4 other Allorhizobium spp.
		AvS4_03854	430119	431513			putative S-adenosylhomocysteine deaminase			A	Strictly clade-specific	A	Strictly clade-specific
		AvS4_03855	431510	432376			putative methylxanthine N7-demethylase NdmC			B	present in 14/14 strains of All. vitis complex and 1/4 other Allorhizobium spp.	A	Strictly clade-specific
		AvS4_03856	432376	435522			putative xanthine dehydrogenase, molybdopterin binding			A	Strictly clade-specific	A	Strictly clade-specific

### Sheet: All. vitis sensu stricto
Table S4 Clusters of contiguous clade-specific genes. Clusters were identified amongst sets of genes deemed specific of the focal clade based on detection by either Pantagruel or GET_HOMOLOGUES pipelines. b) Clusters of genes specific to All. vitis sensu stricto (present in all five tested strains and in none of All. ampelinum).
Only genes with evidence level “A” (dark green) were detected as clade-specific by the respective pangenome pipelines; the status of other genes was evaluated manually.										*Specificity evidence level:
Genes that were not identified as strictly specific by either pipeline were included when they were located amongst physical clusters of clade-specific genes.										A	strictly specific (detected by pipeline as clade-specific)
Although distantly related Allorhizobium sp. strain Av2 was not considered when assessing gene clusters specific for All. ampelinum, the presence of specific genes in this strain is indicated in comments below.										B	almost specific (not detected by pipeline as clade-specific)
Because of stochastic failure of the GET_HOMOLOGUES pipeline to reconstruct some gene family presence/absence profiles, the GET_HOMOLOGUES analysis was run twice, once on a dataset containing All. vitis sensu stricto and All. ampelinum strains, and once on a dataset that also included strain Av2, to allow a near-complete coverage of the pangenome gene families.										C	not really specific, but signal erosion could result from recent losses or HGT (not detected by pipeline as clade-specific)
										D	not specific at all, but signal erosion could result from recent losses or HGT (not detected by pipeline as clade-specific)
										0	no homologous / orthologous gene family data available (for Pantagruel pipeline, when ALE reconciliation failed; for GET_HOMOLOGUES pipeline, when pipeline failed to produce consensus between OrthoMCL and COG classification algorithms)
Gene cluster label	Location	Locus Tag	CDS begin	CDS end	K-number	Pfam number	Description of the putative function	over-represented GO terms	Putative function of the gene cluster	Pantagruel specificity evidence level*	Pantagruel comment	GET_HOMOLOGUES specificity evidence level*	GET_HOMOLOGUES comment
Av-GC1	Contig_1	AvK309_00380	441785	442879	K00450	PF07883	Gentisate 1,2-dioxygenase	GO:0006355 regulation of transcription, DNA-templat... GO:1901360 organic cyclic compound metabolic proces... GO:0018130 heterocycle biosynthetic process	Degradation of salicylate (partial) and gentisic acid (2,5-dihydroxybenzoic acid) (partial)	A	Strictly clade-specific	A	Strictly clade-specific
		AvK309_00381	442893	443492	K16163	PF11716	Maleylpyruvate isomerase			A	Strictly clade-specific	A	Strictly clade-specific
		AvK309_00382	443529	444365		PF09339, PF01614	IclR helix-turn-helix domain			A	Strictly clade-specific	A	Strictly clade-specific
		AvK309_00383	444362	444763		PF13279	4-hydroxybenzoyl-CoA thioesterase			A	Strictly clade-specific	A	Strictly clade-specific
		AvK309_00384	444845	445987		PF01494	Salicyloyl-CoA 5-hydroxylase			A	Strictly clade-specific	A	Strictly clade-specific
Av-GC2	Contig_6	AvK309_04037	162167	163126		PF12833, PF14525	Helix-turn-helix domain; AraC-binding-like domain; Transcriptional activator FeaR	GO:0055085 transmembrane transport GO:0006355 regulation of transcription, DNA-templat... GO:1901360 organic cyclic compound metabolic proces…	Amino-acid uptake, catabolism and regulation + putrescine uptake and degradation	A	Strictly clade-specific	A	Strictly clade-specific
		AvK309_04038	163242	164648		PF00171	Aldehyde dehydrogenase family			0	no orthology data	D	core: present in 5/5 strains of All. vitis s.s. and 7/8 All.ampelinum strains; absent in strain Av2
		AvK309_04039	164707	166302	K00108	PF00732, PF05199	GMC family oxidoreductase; choline dehydrogenase (truncated in strain KFB 253)			B	present in 4/5 strains of All. vitis s.s. and 0/8 All. ampelinum strains; absent in strain Av2	B	present in 4/5 strains of All. vitis s.s. and 0/8 All. ampelinum strains; absent in strain Av2
		AvK309_04040	166336	167589	K01999	PF13458	Periplasmic binding protein			A	Strictly clade-specific	A	Strictly clade-specific
		AvK309_04041	167604	168476	K01997	PF02653	Branched-chain amino acid transport system / permease component			A	Strictly clade-specific	A	Strictly clade-specific
		AvK309_04042	168476	169501	K01998	PF02653	Branched-chain amino acid transport system / permease component			D	core: present in 5/5 strains of All. vitis s.s. and 7/8 All. ampelinum strains; absent in strain Av2	0	Homologous gene family not identified by get_homologues
		AvK309_04043	169498	170214	K01995	PF00005	ABC transporter			0	no orthology data	0	Homologous gene family not identified by get_homologues
		AvK309_04044	170211	170918	K01996	PF00005	ABC transporter			0	no orthology data	A	Strictly clade-specific
		AvK309_04045	170931	172409	K09472	PF00171	Aldehyde dehydrogenase family; 4-(gamma-glutamylamino)butanal dehydrogenase			0	no orthology data	D	core: present in 5/5 strains of All. vitis s.s. and 8/8 All. ampelinum strains; absent in strain Av2
		AvK309_04046	172486	173937		PF13520	Amino acid permease; Putrescine importer PuuP			A	Strictly clade-specific; present in strain Av2	A	Strictly clade-specific; present in strain Av2
		AvK309_04047	174198	174941		PF09339, PF01614	IclR helix-turn-helix domain; Bacterial transcriptional regulator			A	Strictly clade-specific	A	Strictly clade-specific
		AvK309_04048	174984	176267		PF06792	Uncharacterised protein family (UPF0261)			A	Strictly clade-specific	A	Strictly clade-specific
		AvK309_04049	176264	176914	K07025	PF13419	Haloacid dehalogenase-like hydrolase; Phosphoglycolate phosphatase			A	Strictly clade-specific	A	Strictly clade-specific
		AvK309_04050	176932	178290	K12256	PF00202	Aminotransferase class-III; putrescine---pyruvate transaminase			C	present in 5/5 strains of All. vitis s.s. and 5/8 All. ampelinum strains; absent in strain Av2	C	present in 5/5 strains of All. vitis s.s. and 5/8 All. ampelinum strains; absent in strain Av2
		AvK309_04051	178397	179008	K07118	PF13460	NAD(P)H-binding			A	Strictly clade-specific	A	Strictly clade-specific
		AvK309_04052	179071	179967		PS51318	Twin arginine translocation (Tat) signal profile.			A	Strictly clade-specific	A	Strictly clade-specific
Av-GC3	Contig_6	AvK309_04171	315564	316382	K02034	PF00528	Binding-protein-dependent transport system inner membrane component		Amino-acid uptake and catabolism	0	no orthology data	A	Strictly clade-specific
		AvK309_04172	316379	317779	K02031	PF00005	ABC transporter; peptide/nickel transport system ATP-binding protein			B	present in 5/5 strains of All. vitis s.s. and 1/8 All. ampelinum strains; absent in strain Av2	0	Homologous gene family not identified by get_homologues
		AvK309_04173	317822	318592		PF05544	Trans-3-hydroxy-L-proline dehydratase			0	no orthology data	C	present in 3/5 strains of All. vitis s.s. and 0/8 other All. ampelinum strains; absent in strain Av2
		AvK309_04174	318946	320274	K01438	PF01546, PF07687	acetylornithine deacetylase or succinyl-diaminopimelate desuccinylase; Peptidase family M20/M25/M40; Peptidase dimerisation domain			A	Strictly clade-specific	A	Strictly clade-specific
		AvK309_04175	320432	321064			Hypothetical function			A	Strictly clade-specific	A	Strictly clade-specific
		AvK309_04176	321141	322139	K10439	PF13407	Periplasmic binding protein domain			B	present in 5/5 strains of All. vitis s.s. and 2/8 All. ampelinum strains; absent in strain Av2	A	Strictly clade-specific
		AvK309_04177	322212	323747		PF00005	ABC transporter			0	no orthology data	A	Strictly clade-specific
		AvK309_04178	323744	324718	K10440	PF02653	Branched-chain amino acid transport system / permease component			0	no orthology data	A	Strictly clade-specific
		AvK309_04179	324775	326844	K01473	PF05378, PF01968	Hydantoinase/oxoprolinase N-terminal region; Hydantoinase/oxoprolinase			A	Strictly clade-specific	A	Strictly clade-specific
		AvK309_04180	326849	328495	K01474	PF02538	Hydantoinase B/oxoprolinase			B	present in 5/5 strains of All. vitis s.s. and 2/8 All. ampelinum strains; absent in strain Av2	A	Strictly clade-specific
Av-GC4	Contig_7	AvK309_04317	128603	129112		PF01047	MarR family	GO:0010124 phenylacetate catabolic process GO:0019439 aromatic compound catabolic process GO:0045892 negative regulation of transcription, DN... GO:0006725 cellular aromatic compound metabolic pro…	4-hydroxyphenylacetate degradation (complete pathway)	A	Strictly clade-specific	A	Strictly clade-specific
		AvK309_04318	129186	130031		PF12833	HTH-type transcriptional activator RhaR family protein			B	present in 4/5 strains of All. vitis s.s. and 0/8 All. ampelinum strains; absent in strain Av2	B	present in 4/5 strains of All. vitis s.s. and 0/8 All. ampelinum strains; absent in strain Av2
		AvK309_04319	130080	131702	K00483	PF11794, PF03241	4-hydroxyphenylacetate 3-monooxygenase oxygenase component			A	Strictly clade-specific	B	present in 4/5 strains of All. vitis s.s. and 0/8 All. ampelinum strains; absent in strain Av2
		AvK309_04320	131714	132229	K09024	PF01613	4-hydroxyphenylacetate 3-monooxygenase reductase component; Flavin reductase like domain			A	Strictly clade-specific	A	Strictly clade-specific
		AvK309_04321	132320	132712	K01826	PF02962	5-carboxymethyl-2-hydroxymuconate Delta-isomerase			A	Strictly clade-specific	A	Strictly clade-specific
		AvK309_04322	132811	134328	K00151	PF00171	5-carboxymethyl-2-hydroxymuconate semialdehyde dehydrogenase; Aldehyde dehydrogenase family			0	no orthology data	A	Strictly clade-specific
		AvK309_04323	134391	135371	K00446	PF00903	3,4-dihydroxyphenylacetate 2,3-dioxygenase; Glyoxalase/Bleomycin resistance protein/Dioxygenase superfamily			C	present in 5/5 strains of All. vitis s.s. and 4/8 All. ampelinum strains; absent in strain Av2	C	present in 5/5 strains of All. vitis s.s. and 3/8 All. ampelinum strains; absent in strain Av2
		AvK309_04324	135455	136909		PF00171	Succinate-semialdehyde dehydrogenase / glutarate-semialdehyde dehydrogenase; Aldehyde dehydrogenase family;			0	no orthology data	D	core: present in 5/5 strains of All. vitis s.s. and 8/8 All. ampelinum strains; present in strain Av2
		AvK309_04325	136923	137798		PF01557	2-hydroxyhepta-2,4-diene-1, 7-dioate isomerase/5-carboxymethyl-2-oxo-hex-3-ene-1, 7-dioate decarboxylase; Fumarylacetoacetate (FAA) hydrolase family			B	present in 5/5 strains of All. vitis s.s. and 1/8 All. ampelinum strains; absent in strain Av2	A	Strictly clade-specific
		AvK309_04326	137800	138603	K02509	PF01557	2-oxo-hepta-3-ene-1,7-dioic acid hydratase			A	Strictly clade-specific	A	Strictly clade-specific
		AvK309_04327	138618	139424	K02510	PF03328	4-hydroxy-2-oxo-heptane-1,7-dioate aldolase; HpcH/HpaI aldolase/citrate lyase family:			A	Strictly clade-specific	A	Strictly clade-specific
		AvK309_04328	139678	140112		PF04120	Low affinity iron permease			A	Strictly clade-specific	A	Strictly clade-specific

### Sheet: All. ampelinum
Table S4 Clusters of contiguous clade-specific genes. Clusters were identified amongst sets of genes deemed specific of the focal clade based on detection by either Pantagruel or GET_HOMOLOGUES pipelines. c) Clusters of genes specific to All. ampelinum (present in all eight tested strains and in none of All. vitis sensu stricto).
Only genes with evidence level “A” (dark green) were detected as clade-specific by the respective pangenome pipelines; the status of other genes was evaluated manually.										*Specificity evidence level:
Genes that were not identified as strictly specific by either pipeline were included when they were located amongst physical clusters of clade-specific genes.										A	strictly specific (detected by pipeline as clade-specific)
Although distantly related Allorhizobium sp. strain Av2 was not considered when assessing gene clusters specific for All. ampelinum, the presence of specific genes in this strain is indicated in comments below.										B	almost specific (not detected by pipeline as clade-specific)
Because of stochastic failure of the GET_HOMOLOGUES pipeline to reconstruct some gene family presence/absence profiles, the GET_HOMOLOGUES analysis was run twice, once on a dataset containing All. vitis sensu stricto and All. ampelinum strains, and once on a dataset that also included strain Av2, so to allow a near-complete coverage of the pangenome gene families.										C	not really specific, but signal erosion could result from recent losses or HGT (not detected by pipeline as clade-specific)
										D	not specific at all, but signal erosion could result from recent losses or HGT (not detected by pipeline as clade-specific)
										0	no homologous / orthologous gene family data available (for Pantagruel pipeline, when ALE reconciliation failed; for GET_HOMOLOGUES pipeline, when pipeline failed to produce consensus between OrthoMCL and COG classification algorithms)
Gene cluster label	Location	Locus Tag	CDS begin	CDS end	K-number	Pfam number	Description of the putative function	over-represented GO terms	Putative function of the gene cluster	Pantagruel specificity evidence level*	Pantagruel comment	GET_HOMOLOGUES specificity evidence level*	GET_HOMOLOGUES comment
Aa-GC1	Chromosome 1	AvS4_00403	422779	423891	K05847	PF00005	Glycine betaine/carnitine/choline transport ATP-binding protein OpuCA	GO:0055085 transmembrane transport GO:0045892 negative regulation of transcription, DN... GO:0006547 histidine metabolic process	Aromatic amine transport and metabolism	A	Strictly clade-specific; present in strain Av2	A	Strictly clade-specific; present in strain Av2
		AvS4_00404	423888	424538	K05846	PF00528	Osmoprotectant import permease protein OsmW			A	Strictly clade-specific; present in strain Av2	A	Strictly clade-specific; present in strain Av2
		AvS4_00405	424535	425212	K05846	PF00528	Choline transport system permease protein OpuBB			A	Strictly clade-specific; present in strain Av2	A	Strictly clade-specific; present in strain Av2
		AvS4_00406	425276	426190	K05845	PF04069	Glycine betaine/carnitine/choline-binding protein OpuCC			A	Strictly clade-specific; present in strain Av2	A	Strictly clade-specific; present in strain Av2
		AvS4_00407	426337	427095	K05836	PF07702, PF00392	HTH-type transcriptional repressor NagR			A	Strictly clade-specific; present in strain Av2	A	Strictly clade-specific; present in strain Av2
		AvS4_00408	427224	428711		PF00221	Histidine ammonia-lyase			C	present in 5/8 All. ampelinum strains and in 0/5 strains of All. vitis s. s.; absent in strain Av2	A	Strictly clade-specific; present in strain Av2
Aa-GC2	Chromosome 1	AvS4_01102	1174953	1175282		PF18593	CdiI immunity protein		Toxin/antitoxin module	A	Strictly clade-specific	A	Strictly clade-specific; present in strain Av2
		AvS4_01103	1175298	1176167		PF18431	CdiA-CT RNAse			A	Strictly clade-specific	A	Strictly clade-specific; present in strain Av2
Aa-GC3	Chromosome 2	AvS4_03650	190980	191459	K19334	PF04074	Toxin-antitoxin biofilm protein TabA	GO:0055085 transmembrane transport	Lysin biosynthesis	A	Strictly clade-specific; present in strain Av2	A	Strictly clade-specific; present in strain Av2
		AvS4_03651	191548	192486	K01714	PF00701	4-hydroxy-tetrahydrodipicolinate synthase			A	Strictly clade-specific; present in strain Av2	A	Strictly clade-specific; present in strain Av2
		AvS4_03652	192570	193880		PF07690	putative L-galactonate transporter			A	Strictly clade-specific; present in strain Av2	A	Strictly clade-specific; present in strain Av2
		AvS4_03653	194252	195328		PF13377, PF00356	Catabolite control protein A			0	no orthology data	A	Strictly clade-specific; present in strain Av2
Aa-GC4	Chromosome 2	AvS4_04182	844168	844428			hypothetical protein	GO:0055114 oxidation-reduction process	Lysin biosynthesis	A	Strictly clade-specific; present in strain Av2	A	Strictly clade-specific; present in strain Av2
		AvS4_04183	844581	845498		PF00701	4-hydroxy-tetrahydrodipicolinate synthase			0	no orthology data	A	Strictly clade-specific; present in strain Av2
		AvS4_04184	845515	845925			dihydrodipicolinate synthase			A	Strictly clade-specific; present in strain Av2	A	Strictly clade-specific; present in strain Av2
		AvS4_04185	845982	846167			hypothetical protein			A	Strictly clade-specific	A	Strictly clade-specific
Aa-GC5	pAtS4c	AvS4_04842	29502	29999		PF05974	Domain of unknown function (DUF892); ferritin-like domain-containing protein	GO:0006355 regulation of transcription, DNA-templat... GO:1901360 organic cyclic compound metabolic proces... GO:0018130 heterocycle biosynthetic process	Probable prophage region	B	present in 8/8 All. ampelinum and 2/5 strains of All. vitis s. s.; absent in strain Av2	A	Strictly clade-specific
		AvS4_04843	30063	30977			Hypothetical function			A	Strictly clade-specific	A	Strictly clade-specific
		AvS4_04844	31975	32436		PF12802	MarR family, Multiple antibiotic resistance protein MarR			A	Strictly clade-specific	A	Strictly clade-specific
		AvS4_04845	32477	32971			Hypothetical function			A	Strictly clade-specific	A	Strictly clade-specific
		AvS4_04846	33087	34187		PF10503	Esterase PHB depolymerase			B	present in 6/8 strains of All. ampelinum and no other strains of All. vitis species complex	A	Strictly clade-specific
		AvS4_04847	34281	34529		PF08379	Bacterial transglutaminase-like N-terminal region			A	Strictly clade-specific	A	Strictly clade-specific
		AvS4_04848	34499	35254		PF01841	Transglutaminase-like protein			A	Strictly clade-specific	B	present in 6/8 strains of All. ampelinum and no other strains of All. vitis species complex
		AvS4_04849	35626	36870	K07154	PF07804, PF13657	Serine/threonine-protein kinase HipA			B	present in 8/8 strains of All. ampelinum and 1/5 strains of All. vitis s. s.; present in strain Av2	B	present in 8/8 strains of All. ampelinum and 1/5 strains of All. vitis s. s.
		AvS4_04850	36863	37198		PF13560	Helix-turn-helix domain			A	Strictly clade-specific	A	Strictly clade-specific
Aa-GC6	pAtS4c	AvS4_04871	58448	59308	K07506	PF12833	agpT, transcriptional regulator AraC family	GO:0007165 signal transduction GO:0006355 regulation of transcription, DNA-templat…	Bacterial chemotaxis	A	Strictly clade-specific	A	Strictly clade-specific
		AvS4_04872	60362	62647	K03406	PF00015, PF14827, PF00672	mcpC, methyl-accepting chemotaxis protein			A	Strictly clade-specific	A	Strictly clade-specific; present in strain Av2
Aa-GC7	pAtS4c	AvS4_04901	88238	88804	K00851	PF01202	Shikimate kinase/gluconokinase	GO:0005975 carbohydrate metabolic process GO:0044238 primary metabolic process	Amino-acid metabolism (putrescine degradation); Degradation of aromatic compounds	A	Strictly clade-specific	A	Strictly clade-specific
		AvS4_04902	88901	89671	K00046	PF13561	Gluconate 5-dehydrogenase, Enoyl-(Acyl carrier protein) reductase			0	no orthology data	A	Strictly clade-specific
		AvS4_04903	89674	91161	K10441	PF00005	ABC transporter ATP-binding protein			B	present in 6/8 strains of All. ampelinum and no other strains of All. vitis species complex	A	Strictly clade-specific
		AvS4_04904	91158	92210	K10440	PF02653	Branched-chain amino acid transport system / permease component			0	no orthology data	A	Strictly clade-specific
		AvS4_04905	92339	93454		PF13407	Periplasmic binding protein domain			A	Strictly clade-specific	A	Strictly clade-specific
		AvS4_04906	93805	95847	K01473	PF01968, PF05378	Hydantoinase/oxoprolinase family protein, N-methylhydantoinase A			A	Strictly clade-specific	A	Strictly clade-specific
		AvS4_04907	95913	97835	K01474	PF02538	Hydantoinase B/oxoprolinase, N-methylhydantoinase B			D	core; present in 8/8 All. ampelinum and 5/5 All. vitis s. s. and in strain Av2	A	Strictly clade-specific
		AvS4_04908	97851	99242	K16871	PF00202	4-aminobutyrate---pyruvate transaminase; Aminotransferase class-III; Putrescine--pyruvate aminotransferase			A	Strictly clade-specific	A	Strictly clade-specific
		AvS4_04909	99284	100354		PF13377, PF00356	Periplasmic binding protein-like domain; Bacterial regulatory proteins, lacI family			0	no orthology data	A	Strictly clade-specific
Aa-GC8	pAtS4e	AvS4_05077	66567	67679		PF07690	MFS transporter	GO:0055085 transmembrane transport GO:0055114 oxidation-reduction process	Amino acid metabolism	A	Strictly clade-specific	A	Strictly clade-specific
		AvS4_05078	67729	68790	K00060	PF08240	L-threonine 3-dehydrogenase			A	Strictly clade-specific	A	Strictly clade-specific
Aa-GC9	pAtS4e	AvS4_05220	208262	209260	K12658	PF05544	Proline racemase, 4-hydroxyproline epimerase	GO:0031460 glycine betaine transport GO:0055085 transmembrane transport	Amine/amino-acid transport and metabolism (putrescine degradation)	B	present in 7/8 strains of All. ampelinum and no other strains of All. vitis species complex	A	Strictly clade-specific
		AvS4_05221	209280	210137	K02001	PF00528	Binding-protein-dependent transport system inner membrane component; Glycine betaine transport system permease protein OpuAB			A	Strictly clade-specific	A	Strictly clade-specific
		AvS4_05222	210134	210982	K02001	PF00528	Binding-protein-dependent transport system inner membrane component			D	present in 3/8 strains of All. ampelinum and no other strains of All. vitis species complex	A	Strictly clade-specific
		AvS4_05223	210993	212084	K02000	PF00005	ABC transporter; proV: glycine betaine/L-proline transport ATP binding subunit; Glycine betaine transport ATP-binding protein OpuAA			A	Strictly clade-specific	A	Strictly clade-specific
		AvS4_05224	212176	213027	K02002	PF04069	Substrate binding domain of ABC-type glycine betaine transport system			A	Strictly clade-specific	A	Strictly clade-specific
		AvS4_05225	213106	214452		PF01266	Gamma-glutamylputrescine oxidoreductase; FAD dependent oxidoreductase (puuB)			A	Strictly clade-specific	A	Strictly clade-specific
		AvS4_05226	214449	215966	K09472	PF00171	4-(gamma-glutamylamino)butanal dehydrogenase (puuC)			0	no orthology data	D	core; present in All. ampelinum and All. vitis s. s.; absent in strain Av2
		AvS4_05227	215959	216870	K01714	PF00701	4-hydroxy-tetrahydrodipicolinate synthase; Dihydrodipicolinate synthetase family			B	present in 7/8 strains of All. ampelinum and no other strains of All. vitis species complex	A	Strictly clade-specific
		AvS4_05228	216867	217577		PF07729, PF00392	FCD domain; Bacterial regulatory proteins, gntR family			D	present in 2/8 strains of All. ampelinum and no other strains of All. vitis species complex	A	Strictly clade-specific
		AvS4_05229	217980	218669		PF00392, PF07729	Bacterial regulatory proteins, gntR family; FCD domain			A	Strictly clade-specific	A	Strictly clade-specific
Aa-GC10	pAtS4e	AvS4_05507	552863	553261	K07722	PF08753, PF01402	Nickel-responsive regulator, NikR	GO:0010045 response to nickel cation GO:0015675 nickel cation transport GO:0006355 regulation of transcription, DNA-templat... GO:0045454 cell redox homeostasis	Nickel assimilation	A	Strictly clade-specific; present in strain Av2	A	Strictly clade-specific; present in strain Av2
		AvS4_05508	553410	554990	K15584	PF00496	Nickel-binding periplasmic protein, NikA			0	no orthology data	0	Homologous gene family not identified by get_homologues
		AvS4_05509	554994	555938	K15585	PF00528	Nickel transport system permease protein NikB			0	no orthology data	A	Strictly clade-specific; present in strain Av2
		AvS4_05510	555935	556810	K15586	PF00528, PF12911	Nickel transport system permease protein NikC			0	no orthology data	A	Strictly clade-specific; present in strain Av2
		AvS4_05511	556807	557595	K15587	PF00005	Nickel import ATP-binding protein NikD			C	present in 8/8 strains of All. ampelinum and 2/5 strains of All. vitis s. s.; present in strain Av2	A	Strictly clade-specific; present in strain Av2
		AvS4_05512	557592	558386	K10824	PF00005	Nickel import ATP-binding protein NikE			C	present in 7/8 strains of All. ampelinum and 2/5 strains of All. vitis s. s.; present in strain Av2	0	Homologous gene family not identified by get_homologues
		AvS4_05513	558560	558955			hypothetical protein			D	present in 3/8 strains of All. ampelinum and no other strains of All. vitis species complex	A	Strictly clade-specific; present in strain Av2
		AvS4_05514	559070	559768		PF13545	transcriptional activator Crp family			A	Strictly clade-specific	A	Strictly clade-specific
		AvS4_05515	559787	561076			hypothetical protein			B	present in 8/8 strains of All. ampelinum and 1/5 strains of All. visits s. s.; present in strain Av2	A	Strictly clade-specific
		AvS4_05516	561073	562137	K02015	PF01032	putative vitamin B12/iron-siderophores import system permease protein			A	Strictly clade-specific; present in strain Av2	A	Strictly clade-specific; present in strain Av2
		AvS4_05517	562134	562919		PF00005	putative hemin/iron-siderophore import ATP-binding protein			B	present in 7/8 strains of All. ampelinum and 0/5 strains of All vitis s. s.; present in strain Av2	A	Strictly clade-specific; present in strain Av2
		AvS4_05518	562916	563839	K09796	PF04314	putative copper(I)-binding protein			A	Strictly clade-specific; present in strain Av2	A	Strictly clade-specific; present in strain Av2
		AvS4_05519	563836	564495	K07152	PF02630	putative thioredoxin; SCO1 protein domain (Cu chapperonne, electron transport chain)			A	Strictly clade-specific; present in strain Av2	A	Strictly clade-specific; present in strain Av2
		AvS4_05520	564492	565277	K18199	PF01965	putative Isonitrile hydratase			A	Strictly clade-specific; present in strain Av2	A	Strictly clade-specific; present in strain Av2
Aa-GC11	pAtS4d	AvS4_05627	44012	44956		PF00990, PF13188	putative signal transduction protein (PAS sensory and GGDEF diguanylate cyclase domains)		Signal transduction	A	Strictly clade-specific	A	Strictly clade-specific
		AvS4_05628	44953	45393		PF01381	Helix-turn-helix domain protein			B	present in 8/8 strains of All ampel and 1/5 All visits ss	A	Strictly clade-specific
		AvS4_05629	45390	47018		PF00563, PF00990	Diguanylate cyclase/phosphodiesterase (GGDEF and EAL domains)			A	Strictly clade-specific	A	Strictly clade-specific
		AvS4_05630	47042	47212			hypothetical protein			A	Strictly clade-specific	A	Strictly clade-specific
