## Supplementary material for "Genomic analysis provides novel insights into diversification and taxonomy of *Allorhizobium vitis* (i.e. *Agrobacterium vitis*)": Table S5

### Sheet: ANIb
Table S5 Pairwise ANIb values between tartrate utilization (TAR) regions of Allorhizobium vitis species complex strains.
	AB3 TAR-I	KFB 239 TAR-I	Av2 TAR	IPV-BO 5159 TAR-II/III	KFB 243 TAR-II/III	KFB 253 TAR-II/III	K309T TAR-II/III	AB4 TAR-II/III	KFB 254 TAR-II/III	KFB 239 TAR-II/III	AB3 TAR-II/III	KFB 250 TAR-II/III	KFB 254 TAR-IV	KFB 264 TAR-IV	IPV-BO 5159 TAR-IV	S4T TAR-IV	V8094 TAR-IV	IPV-BO 1861-5 TAR-IV	KFB 243 TAR-IV	KFB 250 TAR-IV
AB3 TAR-I	100	100	77.7857	78.561	78.7968	79.9461	79.9327	79.9153	78.2375	78.2375	78.2375	78.2375	75.7552	75.6995	75.7662	75.7416	75.7934	75.7934	75.7934	75.7934
KFB 239 TAR-I	100	100	77.7857	78.561	78.7968	79.9461	79.9327	79.9153	78.2375	78.2375	78.2375	78.2375	75.7552	75.6995	75.7662	75.7416	75.7934	75.7934	75.7934	75.7934
Av2 TAR	77.0429	77.0429	100	77.3578	77.5612	77.5128	77.5522	77.526	77.3692	77.3692	77.3692	77.3692	76.7962	76.7908	76.8548	76.8152	76.8956	76.8956	76.8956	76.8956
IPV-BO 5159 TAR-II/III	77.5776	77.5776	75.8314	100	96.6866	97.3557	97.3361	97.1899	97.3548	97.3548	97.3548	97.3548	75.8232	75.779	75.7546	75.7154	75.7546	75.7546	75.7546	75.7546
KFB 243 TAR-II/III	77.9837	77.9837	75.992	96.5386	100	97.6891	97.7219	97.5586	96.7194	96.7194	96.7194	96.7194	75.911	75.8472	75.8816	75.8424	75.8816	75.8816	75.8816	75.8816
KFB 253 TAR-II/III	79.185	79.185	76.0649	97.3026	97.7879	100	99.9216	99.559	97.8032	97.8032	97.8032	97.8032	75.8898	75.7278	75.8996	75.8602	75.8996	75.8996	75.8996	75.8996
K309T TAR-II/III	79.1598	79.1598	76.0037	97.2812	97.7992	99.8911	100	99.5971	97.5378	97.5378	97.5378	97.5378	75.7988	75.637	75.7694	75.7302	75.7694	75.7694	75.7694	75.7694
AB4 TAR-II/III	79.1492	79.1492	75.9659	97.1283	97.6358	99.5393	99.6373	100	97.6173	97.6173	97.6173	97.6173	75.8436	75.6816	75.8144	75.775	75.8144	75.8144	75.8144	75.8144
KFB 254 TAR-II/III	77.6149	77.6149	75.9211	97.3007	96.8183	97.8032	97.7836	97.6177	100	100	100	100	77.9936	77.9014	77.9738	77.9342	78.0536	78.0536	78.0536	78.0536
KFB 239 TAR-II/III	77.6149	77.6149	75.9211	97.3007	96.8183	97.8032	97.7836	97.6177	100	100	100	100	77.9936	77.9014	77.9738	77.9342	78.0536	78.0536	78.0536	78.0536
AB3 TAR-II/III	77.6149	77.6149	75.9211	97.3007	96.8183	97.8032	97.7836	97.6177	100	100	100	100	77.9936	77.9014	77.9738	77.9342	78.0536	78.0536	78.0536	78.0536
KFB 250 TAR-II/III	77.6149	77.6149	75.9211	97.3007	96.8183	97.8032	97.7836	97.6177	100	100	100	100	77.9936	77.9014	77.9738	77.9342	78.0536	78.0536	78.0536	78.0536
KFB 254 TAR-IV	73.7483	73.7483	75.6266	74.146	74.3385	74.189	74.0913	74.1312	76.7512	76.7512	76.7512	76.7512	100	99.3628	99.4282	99.4118	99.4118	99.4118	99.4118	99.4118
KFB 264 TAR-IV	73.631	73.631	75.5608	74.0907	74.2587	74.0355	73.938	73.9778	76.6863	76.6863	76.6863	76.6863	99.3628	100	99.3302	99.3138	99.3793	99.3793	99.3793	99.3793
IPV-BO 5159 TAR-IV	73.6857	73.6857	75.5736	74.0602	74.3015	74.1518	74.0055	74.0455	76.7265	76.7265	76.7265	76.7265	99.4282	99.3302	100	99.9837	99.8857	99.8857	99.8857	99.8857
S4T TAR-IV	73.6695	73.6695	75.554	74.036	74.2772	74.1273	73.981	74.021	76.702	76.702	76.702	76.702	99.4118	99.3138	99.9837	100	99.8693	99.8693	99.8693	99.8693
V80/94 TAR-IV	73.7662	73.7662	75.6702	74.0602	74.3015	74.1518	74.0055	74.0455	76.8263	76.8263	76.8263	76.8263	99.4118	99.3793	99.8857	99.8693	100	100	100	100
IPV-BO 1861-5 TAR-IV	73.7662	73.7662	75.6702	74.0602	74.3015	74.1518	74.0055	74.0455	76.8263	76.8263	76.8263	76.8263	99.4118	99.3793	99.8857	99.8693	100	100	100	100
KFB 243 TAR-IV	73.7662	73.7662	75.6702	74.0602	74.3015	74.1518	74.0055	74.0455	76.8263	76.8263	76.8263	76.8263	99.4118	99.3793	99.8857	99.8693	100	100	100	100
KFB 250 TAR-IV	73.7662	73.7662	75.6702	74.0602	74.3015	74.1518	74.0055	74.0455	76.8263	76.8263	76.8263	76.8263	99.4118	99.3793	99.8857	99.8693	100	100	100	100
