## Supplementary material for "Genomic analysis provides novel insights into diversification and taxonomy of *Allorhizobium vitis* (i.e. *Agrobacterium vitis*)": Table S6

### Sheet: Sheet1
Table S6 Tartrate utilization (TAR) region genotype and tartrate metabolism phenotype (production of alkali from L-tartaric acid) of All. vitis species complex strains.
Strains		TAR region type	Production of alkali from tartrate
Reference strains
	AB3	TAR-I (pTrAB3), TAR-II (pTiAB3)	+1
	AB4	TAR-III (pTrAB4)	+1
All. vitis s.s.
	K309T, KFB 253	TAR-II/III	+1,2
	KFB 239	TAR-I, TAR-II/III	+2
	IPV-BO 6186, IPV-BO 7105	unknown	+
All. ampelinum
	S4T, IPV-BO 1861-5, KFB 264, V80/94	TAR-IV	+2,3
	IPV-BO 5159, KFB 243, KFB 250, KFB 254	TAR-II/III, TAR-IV	+2
Allorhizobium sp.
	Av2	TAR-V	+
1Strains AB3, AB4, K309T and S4T were tested by Salomone et al., 1996 (DOI: 10.1094/mpmi-9-0401). Strains K309T and S4T were also tested in the present study.
2Strains KFB 239, KFB 243, KFB 250, KFB 253, KFB, 254 and KFB 264 were tested by Kuzmanovic et al., 2014 (DOI: 10.1007/s10658-014-0507-5)
3Strain V80/94 was not tested because its culture was not available.
